# Scalable enumeration and sampling of minimal metabolic pathways for organisms and communities

**DOI:** 10.1101/2024.10.09.617357

**Authors:** Ove Øyås, Axel Theorell, Jörg Stelling

## Abstract

Many interactions in microbial consortia or tissues of multicellular organisms rely on networks of metabolite exchanges. To predict community function and composition beyond statistical correlations, one can use genome-scale metabolic models. However, comprehensive model analysis via metabolic pathways is a major challenge because pathway counts grow combinatorially with model size. Here, we define minimal pathways that yield compact representations of metabolic network capabilities. They generalize existing pathway concepts by allowing inhomogeneous constraints and targeted analysis of subnetworks, and we show how to enumerate and sample them efficiently via iterative minimization and pathway graphs. This enables applications such as assessing quantitative gene essentiality in the central metabolism of *Escherichia coli*, predicting metabolite exchanges associated with homeostasis and health in a host-microbe model of the human gut, and designing butyrate-producing microbial communities. Minimal pathways enable scalable analysis of metabolic subnetworks such as metabolite exchanges in uni- and multicellular systems.
