## Supplementary Data 5 for "Scalable enumeration and sampling of minimal metabolic pathways for organisms and communities"

### Sheet: Level 0.5
AC	BA	BC	BF	BH	BL	BO	BP	BT	BU	BV	BY	CA	CC	CG	CH	DF	DL	DP	EL	ER	FP	PC	PJ	RI
0	0	0	0	0	0	0	0	1	0	1	0	0	0	0	0	0	0	1	0	0	1	0	0	1
0	0	0	0	0	0	0	0	0	0	1	0	1	0	0	0	0	0	1	0	1	1	0	0	1
1	0	0	0	0	0	0	0	0	0	0	0	0	0	1	0	0	0	0	0	0	0	0	0	0
0	0	0	0	0	0	0	0	0	0	1	0	0	1	0	0	0	0	0	0	0	1	0	1	0
0	0	0	0	1	0	0	0	0	0	1	0	0	0	0	0	0	0	1	1	0	1	0	0	0
0	0	0	0	0	1	1	0	0	1	0	0	0	1	0	1	0	0	1	0	0	1	1	0	0
0	1	0	0	1	0	0	0	1	1	1	0	1	1	0	0	0	0	0	0	1	1	0	0	0
0	0	0	0	1	0	0	0	0	0	1	1	0	0	0	0	0	0	0	1	0	1	0	0	0
0	1	0	0	1	0	0	0	0	0	1	0	0	0	0	0	0	0	0	1	0	1	0	0	0
0	0	0	0	1	1	1	0	1	0	1	0	0	1	0	0	0	0	1	0	1	1	0	0	0
0	0	0	0	1	1	0	1	0	1	0	0	0	0	0	0	0	0	0	0	1	1	0	1	0
0	0	0	0	0	0	0	0	0	0	0	0	1	0	1	1	0	0	0	0	1	1	0	1	1
0	1	0	0	0	1	0	0	0	1	0	0	1	1	0	1	0	0	1	0	0	1	1	0	0
0	1	0	0	0	0	1	1	0	1	0	0	0	0	0	0	0	0	0	1	0	1	1	0	0
0	0	0	0	0	0	0	0	1	1	1	0	0	0	0	0	0	0	0	1	0	1	1	0	0
0	0	1	0	1	0	1	0	1	1	1	0	1	1	0	0	1	0	0	0	1	1	0	0	0
0	1	0	0	0	1	0	0	1	0	0	0	0	0	0	0	0	0	0	0	0	1	1	0	1
0	1	0	0	0	0	0	1	0	1	0	0	0	0	1	0	0	1	0	1	0	1	0	0	0
0	1	0	0	0	1	1	0	1	1	0	0	1	1	0	1	0	0	0	0	0	1	1	0	0
1	0	0	0	0	0	0	0	0	1	0	0	0	0	0	0	0	0	0	0	0	0	0	0	0
0	0	1	0	0	0	0	0	0	1	1	0	0	1	1	0	0	0	1	0	0	1	0	0	0
0	1	0	0	0	0	1	0	0	1	1	0	1	1	0	1	1	0	1	0	1	1	0	0	0
0	0	0	0	0	0	0	0	0	0	0	0	1	0	1	0	0	0	1	0	1	1	0	1	1
0	0	0	0	0	1	1	0	1	1	0	0	0	1	0	0	0	0	1	0	0	1	1	0	0
0	1	0	0	0	0	1	0	0	0	1	0	0	0	0	0	0	0	1	1	0	1	1	0	0
0	0	0	0	1	0	1	0	0	1	1	1	0	1	0	1	1	1	1	0	1	1	0	0	0
0	1	0	0	1	0	0	1	1	1	1	0	1	1	0	0	1	0	0	0	0	1	0	0	0
0	0	0	0	0	1	1	0	0	0	1	0	0	1	1	1	0	0	0	0	1	1	1	0	0
0	0	0	0	0	0	0	0	1	0	0	0	1	1	0	0	1	0	1	1	1	0	0	1	0
0	0	0	0	0	0	1	0	1	0	1	0	0	0	1	0	0	0	0	1	0	1	0	0	0
0	0	0	0	0	0	0	0	1	1	1	1	0	1	1	0	1	0	0	0	0	1	0	0	0
0	0	1	0	0	1	1	0	0	0	0	0	0	0	1	0	0	0	0	0	0	1	0	0	1
0	1	0	0	1	0	1	0	0	1	1	0	1	1	0	0	0	1	0	0	0	1	0	0	0
0	0	0	0	0	0	0	0	0	1	1	0	0	0	0	0	1	0	0	1	0	0	0	0	1
0	0	0	0	0	1	0	0	0	1	1	0	1	1	0	1	1	0	0	0	0	0	0	0	1
0	0	1	0	1	0	1	1	1	1	1	0	1	1	0	0	1	0	0	0	0	1	0	0	0
0	0	0	0	1	0	1	0	0	1	0	1	0	0	0	0	0	0	0	1	0	1	0	0	0
0	0	0	0	0	1	0	0	0	0	0	0	1	1	1	0	0	0	0	0	0	1	0	0	1
0	1	1	0	1	0	0	0	1	1	1	0	1	1	0	0	1	1	0	0	0	1	0	0	0
0	0	0	0	0	0	0	1	1	1	1	1	0	0	0	0	0	0	0	1	0	1	0	0	0
0	0	0	0	0	0	0	0	1	0	0	0	0	1	0	1	0	0	0	0	1	1	0	1	0
0	0	0	0	1	1	0	1	0	1	0	0	0	1	0	1	0	0	0	0	0	1	0	0	0
0	0	1	0	0	0	0	0	1	1	1	1	0	1	1	0	0	0	0	0	0	1	0	0	0
0	0	1	0	1	1	1	0	1	0	1	0	1	1	0	0	0	0	1	0	0	1	0	0	0
0	1	0	0	0	1	0	0	0	0	0	0	0	1	0	1	0	0	0	0	0	1	1	0	1
0	1	1	0	0	0	0	0	0	0	0	0	0	1	0	0	0	0	0	0	1	1	1	1	0
0	1	0	0	1	0	0	1	1	1	1	0	0	1	0	0	1	0	0	0	1	1	0	0	0
1	0	0	0	0	0	0	0	0	0	0	0	0	0	0	0	0	0	0	0	0	1	0	0	0
0	0	0	0	0	1	0	0	1	0	0	0	0	0	0	0	1	0	0	0	0	1	0	0	1
0	0	0	0	0	0	0	0	0	0	0	0	0	0	0	0	0	0	0	1	0	1	1	0	1
0	0	0	0	0	0	0	0	0	0	0	0	0	0	0	1	0	0	0	1	1	1	1	0	0
0	0	1	0	1	0	1	1	0	1	1	0	1	1	0	0	1	0	0	0	1	1	0	0	0
0	0	0	0	0	1	0	0	0	0	0	0	0	0	1	0	0	0	1	0	0	1	0	0	1
0	0	0	1	0	0	0	0	0	0	0	0	0	1	1	0	0	0	1	0	0	1	0	1	0
0	0	0	0	0	0	0	1	0	1	1	1	0	0	0	0	0	0	1	1	0	1	0	0	0
0	0	0	0	0	0	0	0	0	0	0	0	0	0	0	0	0	1	0	1	1	1	1	0	0
0	0	0	0	0	1	0	0	0	1	1	0	1	0	1	1	1	0	0	0	0	0	0	1	1
0	0	0	0	0	0	0	0	1	0	0	0	0	1	0	0	0	0	0	0	1	1	1	1	0
0	1	0	0	0	0	0	1	1	0	0	0	1	1	0	1	1	0	1	0	0	1	1	0	1
0	0	0	0	0	0	0	0	0	1	0	0	1	0	0	0	0	0	0	1	0	0	0	1	1
0	0	0	0	0	1	0	0	1	1	0	0	0	1	0	1	0	0	1	0	0	1	1	0	0
0	1	0	1	0	1	0	0	0	0	1	1	1	1	0	1	0	0	1	0	1	1	0	0	0
0	0	1	0	0	0	0	0	0	0	0	0	0	1	0	1	0	0	0	0	1	1	1	1	0
0	0	0	0	1	0	0	0	0	1	1	1	1	1	0	0	0	1	1	0	1	1	0	0	0
0	0	1	0	0	0	1	0	0	0	0	0	0	1	0	0	0	0	0	0	0	1	1	1	0
0	1	1	0	0	0	1	0	0	0	0	0	0	1	0	0	0	0	1	0	0	1	0	1	0
0	0	0	0	0	1	1	0	0	1	1	0	1	1	1	0	1	0	0	1	0	0	0	0	0
0	1	0	0	1	0	1	0	0	1	1	0	1	1	0	1	0	0	0	0	0	1	0	0	0
0	1	0	1	0	1	1	0	0	0	0	1	0	0	0	0	1	0	1	1	1	1	0	0	0
0	1	0	0	0	0	0	0	0	0	0	0	0	0	0	0	0	0	0	0	0	1	0	1	1
0	0	0	0	0	0	0	0	0	1	0	0	0	0	1	0	1	0	0	1	0	0	0	0	1
0	0	0	0	1	0	1	0	0	0	1	0	0	0	0	0	0	0	0	1	0	1	0	0	0
0	0	0	0	1	0	0	0	0	0	0	0	0	0	0	0	0	0	0	1	1	1	1	0	0
0	0	0	0	1	1	1	0	1	0	1	0	1	1	0	0	0	0	0	0	1	1	0	0	0
0	1	0	0	1	0	1	0	0	1	1	1	1	1	0	0	0	0	1	0	0	1	0	0	0
0	0	0	0	1	1	0	1	0	0	1	0	1	1	0	1	1	0	1	0	1	1	0	0	0
0	0	0	0	0	0	0	1	1	1	1	0	0	1	1	0	1	0	1	0	0	1	0	0	0
0	0	0	0	0	0	1	1	0	1	1	0	0	1	1	0	0	0	1	0	0	1	0	0	0
0	0	0	0	0	1	1	0	0	0	1	1	0	1	1	0	0	0	0	0	1	1	0	0	0
0	1	0	0	0	1	1	0	1	0	1	0	1	1	0	0	0	0	0	0	1	1	1	0	0
1	0	0	0	0	0	0	1	0	0	0	0	0	0	0	0	0	0	0	0	0	0	0	0	0
0	0	0	0	0	1	0	0	0	0	0	0	0	1	0	0	0	0	0	0	0	1	0	1	0
0	0	0	0	1	0	1	1	0	1	1	0	1	1	1	0	0	0	0	0	0	1	0	0	0
0	0	0	0	1	1	0	0	1	0	0	0	1	0	0	0	0	0	0	0	0	1	0	0	1
0	0	0	0	0	0	0	1	1	0	1	0	0	0	0	0	0	0	0	0	0	1	0	0	1
0	0	0	0	1	1	0	0	0	1	0	0	0	1	0	1	0	0	1	0	0	1	0	0	0
0	1	0	0	0	1	0	0	0	0	0	0	1	0	0	0	0	0	0	0	0	1	1	0	1
1	0	0	0	0	0	0	0	0	0	0	0	0	0	0	0	0	0	0	0	1	0	0	0	0
0	0	0	0	0	0	0	0	1	0	1	0	0	0	0	0	0	0	0	0	0	1	1	0	1
0	0	1	0	0	1	0	0	0	0	0	0	0	0	0	0	1	0	0	0	0	1	0	0	1
0	0	1	1	0	0	1	0	0	0	0	0	0	1	0	0	0	0	1	0	0	1	0	1	0
0	0	0	1	1	0	0	0	0	0	0	0	0	0	0	0	1	0	1	0	0	1	0	1	1
0	1	0	0	0	0	0	0	0	1	0	0	1	0	0	0	0	0	0	1	0	0	0	0	1
0	0	0	0	0	1	1	0	0	1	0	0	1	1	1	0	1	0	0	1	0	0	0	1	0
0	0	0	0	1	0	1	1	0	1	1	1	1	1	0	0	0	0	0	0	1	1	0	0	0
0	0	0	0	0	0	0	0	0	1	0	0	0	1	0	0	0	0	0	1	0	1	0	0	0
0	0	1	0	0	0	0	0	0	0	0	0	0	0	0	0	1	0	0	0	0	1	0	1	1
0	0	1	0	1	0	0	1	1	1	1	0	1	1	0	1	1	0	0	0	0	1	0	0	0
0	0	0	0	0	0	0	0	0	0	1	0	0	0	0	0	0	0	1	0	0	1	1	0	1
0	0	0	0	0	0	0	0	1	0	0	0	0	0	0	0	0	0	0	0	0	1	0	1	1
0	0	0	0	1	0	0	1	1	1	1	0	1	1	1	0	0	0	0	0	0	1	0	0	0
0	1	0	0	0	1	0	1	0	1	1	0	0	0	1	0	0	0	1	0	1	1	0	0	0
0	1	0	0	1	1	1	0	0	0	1	0	1	1	0	0	0	0	0	0	1	1	0	0	0
0	0	0	0	0	0	0	0	0	1	0	0	1	0	0	0	0	1	0	1	0	0	0	0	1
0	0	0	0	0	0	1	0	0	0	1	0	0	0	0	0	0	0	0	0	0	1	1	0	1
0	0	1	0	1	0	1	1	0	1	1	0	0	1	0	1	1	0	1	0	0	1	0	0	0
0	0	0	0	1	0	0	1	1	1	1	1	1	1	0	0	1	1	0	0	0	1	0	0	0
0	0	0	0	1	1	0	0	0	1	1	0	1	0	0	0	0	0	1	0	1	1	0	1	0
0	0	0	0	0	0	0	0	1	0	1	1	0	0	0	0	0	0	0	0	0	1	0	0	1
0	0	0	1	1	0	0	0	0	0	1	0	0	0	0	0	1	0	0	0	0	1	0	0	1
0	0	0	0	0	0	0	0	0	1	0	1	0	0	1	0	0	0	0	1	0	1	1	0	0
0	0	0	0	0	0	1	0	1	0	0	0	1	1	0	0	1	0	1	0	0	1	1	0	1
0	1	0	0	1	0	0	0	1	1	1	1	1	1	0	1	0	0	0	0	0	1	0	0	0
0	0	0	0	0	0	0	1	0	1	1	0	0	0	0	0	0	0	0	1	0	1	1	0	0
0	0	0	0	0	0	1	0	0	0	1	0	0	0	1	0	0	0	0	1	0	1	1	0	0
0	0	1	0	0	0	1	0	0	0	0	0	1	0	1	1	0	0	0	0	0	1	0	1	1
0	0	0	0	1	1	1	1	0	1	0	0	0	1	0	0	0	0	0	0	1	1	0	0	0
0	1	0	0	1	0	1	0	1	1	1	0	1	1	0	0	0	0	0	0	0	1	0	0	0
0	0	0	0	0	0	0	1	0	0	1	0	0	0	0	0	0	0	0	0	0	1	1	0	1
0	1	0	0	0	1	0	0	0	0	0	0	0	1	1	0	0	0	1	1	1	1	0	0	0
0	0	0	0	0	0	0	0	0	0	0	0	0	0	0	0	0	0	1	1	1	1	1	0	0
0	1	0	0	1	0	0	0	0	1	1	0	1	1	0	1	0	0	1	0	1	1	0	0	0
0	0	0	0	0	0	0	1	0	0	0	0	1	1	0	0	1	0	1	1	1	0	0	1	0
0	0	0	0	0	1	0	0	0	0	1	0	0	0	0	0	0	0	0	0	0	1	0	0	1
0	0	1	0	1	0	1	0	0	0	0	0	0	0	0	1	0	0	1	0	1	1	0	1	1
0	1	0	0	1	0	0	0	0	1	1	0	1	1	0	0	0	1	1	0	1	1	0	0	0
0	0	0	0	0	0	0	0	0	0	1	0	0	0	0	0	1	1	0	0	0	1	0	0	1
0	0	0	0	0	0	1	0	1	0	0	1	1	1	1	0	1	0	1	0	0	1	0	0	1
0	0	0	0	0	0	1	0	1	0	0	0	0	1	1	0	0	0	0	0	0	1	0	1	0
0	0	0	1	0	0	0	0	0	1	0	0	1	0	0	0	0	0	0	1	0	0	0	0	1
0	0	0	0	1	1	1	0	0	1	0	1	1	1	0	0	0	0	0	0	0	1	1	0	0
0	0	0	0	0	0	0	0	0	1	0	0	1	1	0	0	0	0	0	1	0	0	0	0	1
0	0	0	0	0	0	0	1	0	0	1	0	0	0	1	0	0	0	0	1	0	1	1	0	0
0	1	0	0	1	0	1	0	0	0	1	1	1	1	1	1	0	0	0	0	1	1	0	0	0
0	0	0	0	0	1	0	0	0	1	0	0	1	1	0	1	1	0	0	0	0	0	0	1	1
0	0	0	0	1	1	1	0	1	0	1	1	1	1	0	0	0	0	1	0	0	1	0	0	0
0	0	0	0	1	0	1	1	1	1	1	0	1	1	0	0	0	0	0	0	1	1	0	0	0
0	0	1	0	1	0	0	0	1	1	1	0	1	1	0	0	0	0	1	0	1	1	0	0	0
0	0	0	0	0	0	0	0	0	0	1	0	0	0	1	0	0	0	0	0	0	1	0	0	1
0	0	0	0	0	1	0	0	0	1	0	0	1	1	1	1	1	0	0	0	0	0	0	0	1
0	0	0	0	1	0	0	1	1	1	1	0	0	1	1	0	1	0	0	0	1	1	0	0	0
0	1	0	0	0	0	0	1	1	1	0	0	0	0	1	0	0	0	0	1	0	1	0	0	0
0	0	1	0	0	0	1	0	0	0	0	0	0	0	1	1	0	0	1	0	0	1	0	1	1
0	0	0	0	0	0	1	1	1	1	1	0	0	1	1	0	1	0	0	0	1	1	0	0	0
0	0	0	0	0	0	0	0	0	0	0	0	0	1	0	0	0	0	1	0	1	1	0	1	0
0	0	0	0	0	0	0	1	0	0	1	0	1	0	0	0	0	0	0	0	0	1	0	0	1
0	0	0	0	0	1	1	0	1	0	1	0	0	1	0	0	0	0	1	0	1	1	1	0	0
0	0	0	0	0	0	1	1	0	0	0	0	0	1	1	1	0	0	1	1	0	1	0	0	0
0	0	0	0	0	0	0	0	0	1	1	1	0	0	0	0	0	0	0	1	0	1	1	0	0
0	0	0	0	1	0	0	0	1	1	1	0	1	1	1	0	1	0	0	0	0	1	0	0	0
0	0	0	0	1	0	1	1	0	1	1	0	1	1	0	1	0	0	1	0	1	1	1	0	0
0	0	0	0	0	0	0	0	0	0	1	0	1	1	0	0	1	0	0	1	1	0	0	0	0
0	1	0	0	0	0	0	0	0	1	1	0	0	1	1	0	0	0	0	0	0	1	0	0	0
0	0	0	0	0	1	0	0	0	0	0	0	0	0	0	0	0	0	1	0	0	1	1	0	1
0	0	0	0	0	0	0	0	0	0	1	0	1	0	0	0	0	0	0	0	0	1	1	0	1
0	0	0	0	1	1	0	0	1	1	0	0	1	0	0	0	0	0	0	0	1	1	0	1	0
0	0	0	0	0	0	0	1	1	1	1	0	0	0	0	0	1	0	1	1	0	1	0	0	0
0	0	0	0	0	0	0	0	0	0	0	0	0	0	1	0	0	0	0	1	1	1	1	0	0
0	0	0	0	1	1	1	0	0	1	1	0	0	0	1	0	0	0	0	0	1	1	0	1	0
0	0	0	0	0	0	1	1	0	1	1	0	0	1	1	1	1	0	0	0	1	1	0	0	0
0	0	0	0	1	0	0	0	0	0	1	0	0	0	0	0	0	1	0	1	0	1	0	0	0
0	0	0	0	0	0	0	0	0	0	1	0	1	0	0	0	0	1	0	0	0	1	0	0	1
0	1	0	0	1	0	0	1	0	1	1	0	1	1	0	1	0	0	0	0	1	1	0	0	0
0	0	0	0	0	1	0	0	0	1	0	0	1	1	0	1	1	0	0	1	0	0	0	1	0
0	0	0	0	0	0	0	0	0	1	0	0	0	0	0	1	0	0	0	1	0	1	0	0	0
0	0	1	0	0	0	0	0	0	0	1	0	0	0	0	0	0	1	0	0	1	1	0	0	1
0	0	0	0	0	0	0	0	0	0	1	1	0	0	0	0	1	0	0	0	0	1	0	0	1
0	0	0	0	0	1	1	0	0	1	0	0	0	1	0	0	0	1	1	0	0	1	1	0	0
0	1	0	0	0	0	0	0	1	0	1	0	0	0	0	0	0	0	1	1	0	1	1	0	0
0	0	0	0	0	0	0	0	0	0	0	0	0	0	1	0	1	0	0	0	0	1	0	1	1
0	0	0	0	1	1	0	0	0	1	0	0	1	1	0	1	0	0	0	0	0	1	0	0	0
0	0	0	0	0	1	1	0	1	0	0	0	0	0	1	0	0	0	0	0	0	1	0	0	1
0	0	0	0	0	0	1	0	1	0	0	0	1	1	1	1	1	0	1	0	0	1	0	0	1
0	0	0	0	1	0	1	1	0	1	1	0	1	1	0	1	1	0	0	0	1	1	0	0	0
0	0	0	0	0	1	0	0	0	0	1	0	0	0	0	0	0	0	0	1	0	1	0	0	0
0	0	0	0	0	0	0	0	0	0	0	0	0	0	0	1	1	0	1	0	0	1	0	1	1
0	0	0	0	0	0	0	1	0	1	1	0	1	1	1	0	0	0	0	0	1	1	0	0	0
0	0	0	1	0	0	0	1	0	0	1	0	0	0	0	0	0	0	0	0	1	1	0	0	1
0	0	0	0	1	1	1	0	0	1	0	0	1	1	0	1	1	0	0	0	0	0	0	0	1
0	0	1	0	0	1	0	0	0	0	1	0	0	1	1	0	0	0	1	0	0	1	0	0	0
0	0	0	0	1	1	1	0	0	0	1	1	1	1	0	0	0	1	0	0	1	1	1	0	0
0	0	0	0	1	0	0	0	0	1	1	1	1	1	0	1	0	0	1	0	1	1	0	0	0
0	0	0	0	0	1	0	0	0	1	0	0	0	0	0	0	1	0	0	1	0	0	0	0	1
0	0	0	0	1	1	0	0	0	0	1	0	1	1	0	1	0	0	1	0	1	1	1	0	0
0	0	0	0	0	1	0	1	0	1	0	0	0	0	1	0	0	0	0	0	1	1	0	1	0
0	0	0	0	1	0	0	0	0	0	1	0	0	0	0	0	0	0	0	1	0	1	1	0	0
0	0	1	0	0	0	1	0	0	0	0	0	1	0	1	0	0	0	1	0	0	1	0	1	1
0	0	0	0	0	0	1	0	0	0	0	0	0	1	0	0	0	0	0	0	1	1	0	1	0
1	0	0	0	0	0	0	0	0	0	0	0	0	0	0	0	0	0	0	0	0	0	0	0	1
0	0	0	1	0	1	0	0	1	0	0	0	1	0	0	1	0	0	0	0	0	1	0	0	1
0	0	0	0	0	0	0	0	0	1	0	0	0	1	0	0	0	0	0	0	0	1	0	1	0
1	0	0	0	0	0	1	0	0	0	0	0	0	0	0	0	0	0	0	0	0	0	0	0	0
0	0	0	0	1	0	0	0	0	0	0	0	0	0	0	1	1	0	0	0	0	1	0	1	1
0	0	0	0	1	1	1	0	0	0	1	1	1	1	0	0	1	1	0	0	1	1	0	0	0
0	1	0	0	1	1	1	0	1	0	1	0	1	1	0	0	0	0	1	0	0	1	0	0	0
0	0	1	0	1	0	1	1	0	1	1	0	1	1	0	0	0	0	0	0	1	1	1	0	0
0	0	0	0	0	1	0	0	0	0	1	0	1	1	0	1	0	1	1	0	1	1	1	0	0
0	0	0	0	0	0	1	0	1	0	1	0	0	0	0	0	0	0	0	0	0	1	0	0	1
0	0	0	0	1	0	0	0	1	1	1	1	1	1	0	0	0	1	0	0	1	1	0	0	0
1	0	0	0	0	0	0	0	0	0	0	0	1	0	0	0	0	0	0	0	0	0	0	0	0
0	0	0	0	0	0	0	0	0	1	1	0	0	0	1	0	0	0	0	1	0	1	0	0	0
0	0	0	0	0	0	1	0	0	0	0	0	0	0	0	0	0	0	0	1	0	1	0	0	1
0	0	0	0	0	0	0	1	0	1	1	0	0	1	1	0	0	0	1	0	1	1	0	0	0
0	0	0	0	1	1	0	0	0	1	0	1	0	1	0	1	0	0	0	0	0	1	0	0	0
0	0	0	0	0	0	0	0	0	1	0	0	0	0	0	0	0	0	0	0	0	1	0	0	1
0	0	0	0	0	1	1	0	0	0	1	0	0	1	1	0	0	0	1	0	0	1	0	0	0
0	1	0	0	0	1	0	0	0	0	1	0	1	1	0	1	0	0	1	0	1	1	1	0	0
0	0	0	0	1	0	0	0	1	1	1	1	1	1	0	0	1	1	1	0	0	1	0	0	0
0	0	0	0	0	0	1	0	0	0	0	0	0	1	1	0	0	0	0	0	0	1	1	1	0
0	1	0	0	0	1	0	0	0	0	1	0	1	1	0	0	0	1	1	0	1	1	1	0	0
0	0	0	0	0	1	0	0	0	0	1	1	1	1	0	0	0	1	1	0	1	1	1	0	0
0	0	0	0	0	0	0	0	0	1	1	0	0	1	1	0	1	0	1	0	1	1	0	0	0
0	0	0	0	0	0	1	0	1	1	1	0	0	1	1	0	0	0	1	0	1	1	0	0	0
0	1	0	0	1	1	0	1	0	1	1	0	0	0	1	0	0	0	0	0	1	1	0	0	0
0	0	0	0	1	0	0	0	1	1	1	1	1	1	0	1	1	0	1	0	0	1	0	0	0
0	0	0	1	0	0	0	0	0	0	0	0	0	0	0	0	1	0	1	0	0	1	1	1	1
0	0	0	0	0	0	0	0	1	1	0	0	1	0	0	0	0	0	0	1	0	0	0	0	1
0	0	1	0	0	0	0	0	1	0	1	0	0	0	0	0	0	0	0	0	0	1	0	0	1
0	0	0	0	1	0	0	1	0	1	1	0	0	1	1	0	1	0	0	0	1	1	1	0	0
0	0	0	0	0	1	1	1	0	1	0	0	1	1	1	0	1	0	0	1	0	0	0	0	0
0	0	0	0	1	1	1	1	1	0	1	1	0	1	1	1	1	0	0	0	0	1	1	0	0
0	0	1	0	0	0	0	0	0	0	1	0	0	0	0	0	0	1	1	0	0	1	0	0	1
0	0	0	0	0	0	1	0	0	0	0	0	0	1	1	0	0	0	1	0	0	1	0	1	0
0	1	0	0	1	1	0	0	0	0	1	0	1	1	0	0	0	0	1	0	1	1	0	0	0
0	1	1	0	1	0	0	0	1	1	1	0	1	1	0	0	0	1	1	0	0	1	0	0	0
0	0	0	0	0	1	0	0	0	0	0	0	1	0	0	0	0	1	0	0	1	1	1	0	1
0	0	0	0	0	0	0	0	0	1	0	0	0	0	0	0	0	0	0	1	1	1	0	0	0
0	0	0	0	1	0	0	0	1	1	1	1	1	1	0	0	0	0	1	0	1	1	0	0	0
0	0	0	0	0	1	0	0	0	0	0	1	0	1	1	0	0	0	0	1	1	1	0	0	0
0	0	0	0	0	1	1	0	0	1	0	0	1	0	0	1	1	0	0	0	0	0	1	1	1
0	1	0	0	0	0	0	0	1	0	0	0	0	1	0	0	0	0	1	0	0	1	1	1	0
0	1	0	0	0	1	1	0	0	0	0	0	0	1	1	0	0	0	0	1	0	1	0	0	0
0	0	0	0	0	1	0	0	0	1	0	0	1	1	1	1	1	0	0	1	0	0	0	0	0
0	1	0	0	1	0	1	0	0	1	1	0	0	1	0	1	0	0	1	0	1	1	0	0	0
0	0	0	0	0	0	0	0	0	0	0	0	1	1	0	0	0	0	0	0	0	1	0	1	0
0	0	0	0	0	0	0	0	0	1	1	0	1	1	1	0	1	0	0	0	1	1	1	0	0
0	0	1	0	0	1	0	0	0	0	0	0	1	0	0	0	0	0	1	0	0	1	0	0	1
0	1	0	0	1	0	1	1	0	1	0	0	1	1	1	0	1	0	1	0	0	1	0	0	0
0	0	0	0	0	1	0	0	1	0	0	0	0	0	0	0	0	0	1	0	0	1	0	0	1
0	0	1	0	1	0	0	0	0	0	0	0	1	0	0	0	0	0	1	0	1	1	0	1	1
0	0	1	0	1	0	1	1	0	1	1	0	1	1	0	0	0	0	1	0	1	1	0	0	0
0	0	0	0	0	1	0	0	0	0	0	0	0	0	1	0	1	0	0	0	0	1	0	0	1
0	0	0	0	0	1	0	1	0	1	0	0	1	1	0	0	0	1	1	0	0	1	1	0	0
0	0	1	0	0	0	0	0	0	0	0	0	0	1	1	0	0	0	0	0	0	1	0	1	0
1	0	0	0	0	1	0	0	0	0	0	0	0	0	0	0	0	0	0	0	0	0	0	0	0
0	1	0	0	0	0	0	1	0	1	0	0	0	0	0	0	0	1	0	1	0	1	1	0	0
0	0	1	0	0	0	0	1	0	0	1	0	0	0	0	0	0	0	0	0	1	1	0	0	1
0	0	0	0	0	1	0	0	0	0	0	0	1	1	0	0	0	0	1	0	0	1	0	0	1
0	0	0	0	1	0	0	0	0	1	1	0	1	1	1	0	0	0	0	0	1	1	1	0	0
0	0	0	0	0	0	0	1	1	1	1	0	0	0	0	0	0	1	0	1	0	1	0	0	0
0	0	1	0	1	0	0	0	1	1	1	0	0	1	1	0	0	0	0	0	0	1	1	0	0
0	0	0	0	0	0	0	0	0	1	1	0	0	0	0	0	0	1	0	1	0	1	1	0	0
0	0	0	0	0	0	0	1	0	1	0	0	0	0	0	0	1	0	0	1	0	0	0	0	1
0	1	1	0	0	0	0	0	1	0	0	0	0	1	0	0	0	0	0	0	1	1	0	1	0
0	0	0	0	0	1	1	0	0	0	0	0	0	1	0	0	0	0	1	1	0	1	0	0	0
0	0	0	0	1	0	0	0	0	0	0	0	0	1	0	0	0	0	0	0	0	1	0	1	0
0	0	0	0	0	0	1	1	0	1	1	0	0	0	0	0	0	0	1	1	0	1	0	0	0
0	0	0	0	0	1	0	0	0	1	0	0	0	0	1	0	0	0	1	0	1	1	0	1	0
0	0	0	0	0	0	1	0	0	0	1	0	1	0	0	0	0	0	0	0	0	1	0	0	1
0	1	0	0	1	0	1	0	0	1	1	0	1	1	0	0	0	0	0	0	1	1	0	0	0
0	1	0	0	1	0	0	1	0	1	1	0	1	1	0	0	1	1	0	0	0	1	0	0	0
0	0	0	0	0	1	0	0	0	0	1	0	0	1	1	0	0	0	1	0	1	1	0	0	0
1	0	0	1	0	0	0	0	0	0	0	0	0	0	0	0	0	0	0	0	0	0	0	0	0
0	0	0	0	1	1	1	0	0	1	0	0	1	0	0	0	0	0	0	0	1	1	0	1	0
0	1	0	0	1	1	1	0	0	0	1	0	1	1	0	0	1	1	1	0	0	1	0	0	0
0	0	1	0	1	1	0	1	0	1	0	0	1	1	0	0	0	0	1	0	0	1	0	0	0
0	0	1	0	1	1	1	1	0	1	0	0	0	1	0	0	0	0	0	0	0	1	0	0	0
0	0	0	0	0	0	0	0	0	0	0	0	0	0	0	0	0	0	0	1	1	1	0	0	1
0	0	0	0	0	0	0	0	0	1	0	0	1	1	0	0	1	0	0	1	1	0	0	0	0
0	0	1	0	1	1	1	0	0	1	0	0	1	1	0	0	0	0	0	0	0	1	0	0	0
0	0	0	0	0	1	1	0	0	1	0	0	1	1	0	1	1	0	0	0	1	0	0	0	1
0	0	0	0	1	0	1	0	1	1	1	0	1	1	1	1	0	0	0	0	0	1	1	0	0
0	0	0	1	0	0	0	0	0	0	1	1	0	0	0	0	0	0	0	0	1	1	0	0	1
0	0	1	0	1	0	0	1	0	1	1	0	1	1	0	0	1	1	0	0	1	1	0	0	0
0	1	0	0	1	1	1	0	0	0	1	0	0	1	0	0	0	0	1	0	1	1	0	0	0
0	0	0	0	0	0	0	1	0	1	0	0	1	1	1	1	1	0	0	1	0	0	0	0	0
0	0	0	0	1	1	0	1	1	0	0	1	0	0	1	1	0	0	0	0	0	1	0	0	1
0	0	1	0	0	1	0	0	1	0	0	0	0	0	1	0	0	0	0	0	0	1	0	0	1
0	0	1	0	0	0	0	0	0	0	0	0	1	0	1	1	0	0	1	0	0	1	0	1	1
0	0	0	0	1	0	0	0	0	1	0	1	0	0	0	0	0	0	0	1	0	1	1	0	0
0	0	0	0	1	0	0	1	0	1	1	0	0	1	1	0	1	1	0	0	1	1	0	0	0
1	0	0	0	0	0	0	0	0	0	0	0	0	0	0	1	0	0	0	0	0	0	0	0	0
0	0	0	0	1	0	1	0	0	1	1	1	1	1	0	0	0	0	1	0	1	1	0	0	0
0	0	0	0	0	0	1	1	0	1	1	1	0	0	0	0	0	0	0	1	0	1	0	0	0
0	0	1	0	0	0	0	0	0	0	1	0	1	0	0	0	0	0	0	0	0	1	0	0	1
0	1	0	0	0	1	0	0	0	1	0	0	0	0	1	0	0	0	0	0	1	1	0	1	0
0	0	0	0	0	0	0	0	0	0	1	0	0	0	1	0	0	0	1	1	0	1	1	0	0
0	0	0	0	0	1	0	0	0	0	0	1	0	1	1	0	0	0	1	1	0	1	0	0	0
0	0	0	0	1	0	1	0	1	1	1	0	1	1	0	0	1	0	1	0	1	1	0	0	0
0	0	1	0	1	1	0	0	0	1	0	0	0	1	0	1	0	0	0	0	0	1	0	0	0
0	1	1	0	1	0	1	0	0	1	1	0	1	1	0	0	0	0	1	0	0	1	0	0	0
0	0	0	0	0	1	0	0	0	1	0	0	0	0	0	0	0	0	0	1	0	1	0	0	0
0	0	0	0	0	0	1	0	0	0	1	0	0	0	1	0	0	0	1	1	0	1	0	0	0
0	0	0	0	1	0	1	0	1	1	1	1	1	1	0	0	0	0	0	0	1	1	0	0	0
0	0	1	0	1	0	0	1	1	1	1	0	1	1	0	1	0	0	1	0	0	1	0	0	0
0	1	0	0	1	0	0	0	1	1	1	0	1	1	0	1	1	0	0	0	0	1	0	0	0
0	0	0	0	0	0	0	0	0	0	1	0	0	0	0	0	1	0	0	0	0	1	1	0	1
0	0	0	0	0	0	1	1	0	1	1	0	0	0	0	0	0	1	0	1	0	1	0	0	0
1	0	0	0	0	0	0	0	0	0	0	1	0	0	0	0	0	0	0	0	0	0	0	0	0
1	1	0	0	0	0	0	0	0	0	0	0	0	0	0	0	0	0	0	0	0	0	0	0	0
0	0	1	0	0	0	0	0	0	0	0	0	1	0	0	1	0	0	1	0	1	1	1	1	1
0	0	0	0	0	1	0	0	0	0	0	0	0	0	0	0	1	0	1	0	0	1	0	0	1
0	1	1	0	0	1	1	1	1	1	0	1	1	1	0	0	1	0	0	0	1	1	1	0	0
0	0	0	0	0	0	0	0	0	1	1	0	0	0	0	0	0	0	1	1	0	1	1	0	0
0	0	0	0	0	0	1	1	0	1	1	0	1	1	1	0	0	1	0	0	0	1	0	0	0
0	1	1	1	0	1	1	1	1	1	0	1	1	1	0	0	0	1	0	0	1	1	1	0	0
0	0	0	0	0	0	0	1	0	1	0	0	1	1	0	1	1	0	1	1	0	0	0	0	0
0	0	0	0	0	1	0	0	0	0	0	0	0	1	0	0	1	0	0	0	0	1	0	0	1
0	0	0	0	0	0	0	1	0	1	1	0	1	1	0	1	1	0	0	1	0	0	0	0	0
0	0	1	0	0	0	0	0	0	1	0	0	1	0	0	0	0	0	0	1	0	0	0	0	1
0	0	1	0	1	0	1	0	0	1	1	0	1	1	0	1	0	0	1	0	0	1	0	0	0
0	0	0	0	1	1	1	0	0	1	0	0	0	1	0	0	1	0	0	0	0	1	0	0	0
0	0	1	0	0	0	0	0	0	0	0	0	0	0	1	0	0	0	1	0	1	1	0	1	1
0	0	1	0	0	0	0	0	0	0	0	0	0	0	0	0	0	0	0	1	0	1	0	0	1
0	0	0	0	1	0	1	1	0	1	1	0	1	1	0	0	0	1	0	0	1	1	0	0	0
0	0	0	0	1	1	1	0	0	0	1	1	1	1	0	0	0	1	1	0	0	1	0	0	0
0	0	0	0	0	0	0	0	0	1	1	1	0	1	1	0	0	0	1	0	0	1	0	0	0
0	0	1	0	1	0	0	0	1	1	1	0	0	1	1	0	1	0	0	0	0	1	0	0	0
0	0	0	0	1	0	1	1	1	1	1	0	0	1	0	0	1	0	0	0	1	1	0	0	0
0	0	0	0	0	1	0	0	1	0	0	0	1	0	1	0	0	0	0	0	0	1	0	0	1
0	0	1	0	1	0	0	0	1	1	1	0	0	1	1	0	0	1	0	0	0	1	0	0	0
0	0	0	0	1	1	1	0	0	1	0	0	0	1	0	1	0	0	0	0	0	1	0	0	0
0	0	0	0	0	0	0	0	0	0	1	0	0	0	0	0	1	0	0	0	1	1	0	0	1
0	0	0	0	0	0	0	1	0	1	0	0	1	0	0	0	0	0	0	1	0	0	0	0	1
0	0	0	0	1	1	0	0	0	1	0	0	0	1	0	1	0	0	0	0	0	1	1	0	0
0	0	0	0	0	0	1	0	0	1	1	0	1	1	1	0	0	0	0	0	1	1	0	0	0
0	0	0	0	1	1	1	1	0	1	0	1	0	1	0	0	0	0	0	0	0	1	1	0	0
0	0	0	0	0	0	0	0	0	0	0	0	0	0	0	0	0	0	1	1	0	1	0	0	1
1	0	1	0	0	0	0	0	0	0	0	0	0	0	0	0	0	0	0	0	0	0	0	0	0
0	0	0	0	0	0	0	0	0	0	0	1	0	0	0	0	0	0	0	0	0	1	0	1	1
0	0	1	1	1	0	0	0	0	0	1	0	0	0	0	0	0	1	0	0	0	1	0	0	1
0	1	0	0	1	0	0	0	1	1	1	1	1	1	0	0	1	1	0	0	0	1	0	0	0
0	1	0	0	1	1	1	0	0	1	0	0	0	1	0	0	0	0	0	0	0	1	0	0	0
0	0	0	0	0	0	1	0	0	1	0	0	1	0	0	0	0	0	0	1	0	0	0	0	1
0	0	0	0	1	1	0	0	0	0	0	0	1	0	0	0	0	0	1	0	0	1	0	0	1
0	0	0	0	0	0	0	0	0	0	1	0	0	0	0	0	0	1	0	0	0	1	1	0	1
0	0	0	0	0	0	1	0	0	0	0	0	0	1	0	0	0	0	1	0	0	1	1	1	0
0	0	0	0	0	0	0	0	1	0	1	0	0	0	0	0	1	0	0	0	0	1	0	0	1
0	0	0	0	0	0	0	0	0	1	1	1	0	1	1	1	1	0	0	0	0	1	1	0	0
0	0	0	0	1	0	1	1	1	1	1	1	1	1	0	0	1	0	0	0	0	1	0	0	0
0	0	0	0	0	0	0	0	0	0	0	0	0	0	0	1	0	0	0	1	0	1	0	0	1
1	0	0	0	0	0	0	0	0	0	0	0	0	0	0	0	0	0	0	0	0	0	0	1	0
0	0	1	0	1	0	1	0	0	1	1	0	1	1	0	0	0	1	0	0	0	1	0	0	0
0	1	0	0	1	0	1	0	0	0	1	0	1	1	1	1	0	0	0	0	1	1	1	0	0
0	0	0	1	0	0	0	0	0	0	1	0	1	0	0	0	0	0	0	0	1	1	0	0	1
0	0	0	1	0	0	0	0	1	0	1	0	0	0	0	0	0	0	0	0	0	1	0	0	1
0	0	0	0	0	0	0	0	1	0	0	1	1	1	1	1	1	0	1	0	0	1	1	0	1
1	0	0	0	0	0	0	0	0	0	0	0	0	0	0	0	1	0	0	0	0	0	0	0	0
0	0	1	0	1	0	0	1	0	1	1	0	1	1	0	0	0	1	1	0	1	1	0	0	0
0	1	0	0	1	1	1	0	0	0	1	1	1	1	0	1	0	0	1	0	0	1	0	0	0
0	0	1	0	0	1	0	0	1	0	0	0	1	0	0	0	0	0	0	0	0	1	0	0	1
0	0	0	0	0	1	0	0	0	0	0	0	1	0	1	0	0	0	0	0	0	1	1	0	1
0	0	0	0	0	1	0	0	0	1	0	0	1	1	0	1	1	0	1	1	0	0	0	0	0
0	0	0	0	0	0	0	0	0	1	0	0	0	0	0	1	1	0	0	1	0	0	0	0	1
0	0	1	0	1	0	0	1	0	1	1	0	1	1	0	1	0	1	0	0	1	1	0	0	0
0	1	0	0	0	0	0	0	0	0	0	0	0	0	0	0	0	0	0	1	0	1	0	0	1
0	0	0	0	0	0	0	0	0	0	1	0	0	0	0	1	0	0	0	1	0	1	0	0	0
0	0	0	0	0	0	0	0	0	1	0	0	1	0	1	0	0	0	0	1	0	0	0	0	1
0	0	0	0	0	1	0	0	0	1	0	0	1	0	1	0	0	0	0	0	1	1	0	1	0
0	0	0	0	0	1	0	0	1	1	0	0	1	1	0	1	0	0	0	0	1	1	1	0	0
0	0	1	0	1	0	1	0	0	0	0	0	1	0	0	0	0	0	0	0	1	1	0	1	1
0	1	0	0	1	1	0	0	1	0	1	1	1	1	0	0	0	0	0	0	1	1	0	0	0
0	0	0	0	0	0	0	0	0	1	0	0	0	0	0	0	1	0	1	1	0	0	0	0	1
0	0	0	0	1	0	1	1	0	1	1	0	0	1	1	0	0	0	0	0	1	1	0	0	0
0	0	0	0	0	0	0	1	1	1	1	0	1	1	1	0	0	0	0	0	0	1	1	0	0
0	0	1	0	1	0	1	1	0	1	1	0	0	1	0	1	1	0	0	0	1	1	0	0	0
0	0	1	0	0	0	0	0	0	1	1	0	1	1	1	0	0	0	0	0	0	1	0	0	0
0	0	0	0	0	0	0	1	0	1	0	0	1	1	1	0	1	0	0	1	0	0	0	1	0
0	0	0	1	0	0	0	0	0	0	0	0	0	0	0	0	0	0	0	1	1	1	1	0	0
0	1	0	0	0	1	1	0	0	0	1	0	0	1	0	0	0	1	1	0	1	1	1	0	0
0	0	0	0	0	0	0	1	0	1	1	0	0	0	0	0	0	1	1	1	0	1	0	0	0
0	1	0	0	0	0	0	0	0	1	0	0	0	0	0	0	1	0	0	1	0	0	0	0	1
0	0	0	0	0	1	1	0	0	0	0	0	0	0	0	0	1	0	0	0	0	1	0	0	1
0	0	0	0	0	0	1	0	0	0	1	1	0	0	0	0	0	0	0	0	0	1	0	0	1
0	0	0	0	0	0	0	0	1	1	1	1	0	0	0	0	0	1	1	1	0	1	0	0	0
0	0	0	0	1	0	0	0	0	1	1	0	1	1	1	0	1	0	0	0	1	1	0	0	0
0	0	0	0	0	0	0	0	0	0	0	0	1	0	0	0	1	0	0	0	0	1	0	1	1
0	0	0	0	0	0	0	0	0	0	1	1	0	0	0	0	0	0	1	0	0	1	0	0	1
0	0	0	0	0	1	1	0	1	0	1	0	0	1	1	0	0	0	0	0	1	1	0	0	0
0	0	1	0	0	1	0	0	0	0	0	1	0	1	0	0	0	0	1	1	0	1	0	0	0
0	0	0	1	0	0	0	0	0	0	1	0	0	0	0	0	0	1	1	0	0	1	0	0	1
0	0	0	0	0	1	1	0	1	0	0	0	1	0	0	0	0	0	0	0	0	1	0	0	1
0	0	0	0	1	0	1	1	0	1	1	0	0	1	0	0	1	1	0	0	1	1	0	0	0
0	0	0	0	1	1	1	0	0	0	0	1	0	0	0	0	1	0	1	1	1	1	0	0	0
0	0	0	0	0	0	0	0	0	0	1	1	1	0	0	0	0	0	0	0	0	1	0	0	1
0	0	0	0	0	0	0	0	1	0	1	0	1	0	0	0	0	0	0	0	0	1	0	0	1
0	0	0	0	0	0	1	0	0	0	0	1	1	1	0	0	1	0	0	1	1	0	0	1	0
0	0	0	0	0	0	1	0	0	1	0	0	0	0	0	0	1	0	0	1	0	0	0	0	1
0	0	1	0	0	0	0	0	0	0	1	0	0	0	0	0	0	0	0	0	1	1	1	0	1
0	0	0	0	1	0	1	0	0	1	1	0	1	1	0	0	1	1	1	0	1	1	0	0	0
0	0	0	0	0	0	0	0	1	0	1	0	0	0	1	0	0	0	1	1	0	1	0	0	0
0	1	0	0	0	1	0	0	0	0	0	1	0	1	0	0	0	1	0	1	1	1	0	0	0
0	1	0	0	0	1	1	0	0	0	1	0	1	1	0	0	0	1	0	0	1	1	1	0	0
0	0	1	0	0	1	0	0	0	0	0	0	1	0	0	0	0	0	0	0	0	1	1	0	1
0	0	1	0	1	1	1	0	0	0	1	0	1	1	0	0	1	1	0	0	1	1	1	0	0
0	0	1	0	0	1	1	0	1	0	0	0	0	0	0	0	0	1	0	0	1	1	0	0	1
0	1	0	0	1	1	1	0	0	0	1	0	1	1	0	0	0	1	1	0	0	1	1	0	0
0	0	0	1	0	0	0	0	0	0	0	0	0	0	0	0	0	0	0	1	0	1	0	0	1
0	0	0	0	1	0	0	1	0	1	1	1	1	1	0	0	1	1	0	0	1	1	0	0	0
0	0	1	0	0	1	1	0	1	0	0	0	0	0	0	1	0	0	0	0	1	1	0	0	1
0	0	0	0	0	0	0	1	0	1	1	1	0	0	0	0	0	1	0	1	0	1	0	0	0
0	0	0	0	0	1	0	0	0	1	0	0	1	0	0	0	0	0	0	1	0	0	0	0	1
0	0	0	0	1	0	0	1	0	1	0	0	0	0	0	0	0	0	0	1	0	1	0	0	0
0	0	0	0	0	0	0	1	1	0	0	0	1	1	1	0	1	0	1	0	0	1	1	0	1
0	0	1	0	1	0	1	0	1	1	1	0	1	1	0	0	0	0	1	0	0	1	0	0	0
0	0	0	0	0	0	0	0	0	0	0	0	0	1	0	0	0	0	0	1	0	1	0	0	1
0	0	0	0	0	1	0	0	0	0	0	0	0	0	0	0	0	0	0	1	0	1	0	0	1
0	1	0	0	1	0	0	0	0	1	1	1	1	1	0	1	0	0	0	0	1	1	0	0	0
0	1	0	0	1	0	1	0	1	1	1	0	0	1	0	0	1	0	1	0	1	1	0	0	0
0	0	0	0	1	0	0	0	0	0	0	1	0	0	0	0	0	0	0	1	0	1	0	0	1
0	0	0	0	0	0	0	0	1	0	1	0	0	0	1	0	0	0	0	1	0	1	1	0	0
0	0	0	0	1	1	1	1	0	1	0	0	1	1	0	0	0	0	0	0	0	1	0	0	0
0	1	0	0	0	1	1	0	0	0	1	0	0	1	0	1	0	0	1	0	1	1	1	0	0
0	0	0	0	0	1	0	0	1	1	0	0	1	1	0	0	0	0	1	0	0	1	1	0	0
0	0	0	0	0	1	0	0	0	1	1	0	1	1	0	1	1	0	0	1	0	0	0	0	0
0	0	0	0	0	0	0	0	0	1	0	0	0	0	1	0	0	0	1	1	0	1	1	0	0
0	0	1	0	0	0	0	0	0	0	1	0	0	0	0	0	1	0	1	0	0	1	0	0	1
0	0	0	0	1	1	1	0	0	0	0	0	1	1	0	0	0	0	0	0	0	1	0	0	1
0	0	0	0	1	1	1	0	0	1	0	0	1	1	0	0	0	0	0	0	1	1	0	0	0
0	0	0	0	1	0	0	0	1	0	1	0	0	0	0	0	0	0	0	1	0	1	0	0	0
0	0	0	0	0	1	0	0	0	0	0	1	0	1	0	1	0	0	1	1	0	1	0	0	0
0	0	0	0	0	0	0	0	0	0	1	0	0	1	0	0	0	0	0	1	0	1	0	0	0
0	0	0	0	0	1	0	0	0	0	0	0	1	1	0	0	1	0	0	1	1	0	0	1	0
0	0	0	0	0	1	1	0	0	0	1	0	1	1	0	0	0	0	1	0	1	1	0	0	0
0	1	0	0	0	0	1	1	0	1	1	1	1	1	0	1	1	0	1	0	0	1	0	0	0
0	0	0	0	1	0	0	1	1	1	1	1	0	1	0	1	1	1	0	0	1	1	0	0	0
0	0	0	0	0	1	0	0	0	0	0	1	0	1	0	0	0	1	1	1	0	1	0	0	0
0	0	0	0	0	0	1	1	0	0	0	0	1	1	0	0	1	0	0	1	1	0	0	1	0
0	0	0	0	0	0	0	1	0	0	1	0	0	0	1	0	0	0	1	1	0	1	0	0	0
0	0	0	0	0	0	0	0	0	0	1	0	0	0	0	1	0	0	0	0	0	1	0	0	1
0	0	0	0	0	0	0	0	0	0	0	0	0	1	0	0	0	0	0	1	0	1	1	0	0
0	0	0	0	0	0	1	1	1	0	0	0	1	1	1	0	1	0	1	0	0	1	0	0	1
0	0	0	0	0	1	1	0	0	0	0	1	0	1	0	0	0	0	0	1	0	1	0	0	0
0	0	0	0	0	1	0	1	0	0	0	0	0	1	0	0	0	0	0	1	0	1	0	0	0
0	0	0	0	0	0	0	0	0	1	0	0	0	1	0	0	1	0	0	1	0	0	0	0	1
0	0	0	0	0	1	1	0	0	1	1	0	1	1	1	0	1	0	1	1	0	0	0	0	0
0	0	0	0	0	1	0	0	0	0	0	0	0	0	0	0	0	0	0	1	1	1	1	0	0
0	0	0	0	0	0	1	0	0	0	1	0	0	0	0	0	0	0	1	0	1	1	0	0	1
0	0	1	0	0	0	0	0	0	0	1	1	0	0	0	0	0	0	0	0	1	1	0	0	1
0	0	0	0	0	0	0	0	0	0	1	0	0	0	0	0	0	0	0	1	1	1	0	0	0
0	1	0	0	0	1	0	0	1	0	0	0	0	0	1	1	0	0	0	0	0	1	0	0	1
0	1	0	1	0	1	0	0	0	0	0	1	0	1	0	0	0	0	0	1	1	1	0	0	0
0	0	0	1	0	1	0	0	0	0	0	1	0	1	0	0	0	0	1	1	0	1	0	0	0
0	0	0	0	1	1	1	0	0	0	1	1	0	1	0	0	0	1	1	0	1	1	0	0	0
0	1	0	0	0	0	0	0	0	0	1	0	0	0	0	0	0	0	0	0	0	1	0	0	1
0	0	0	0	1	0	0	0	0	1	1	1	0	1	1	0	0	0	0	0	0	1	0	0	0
0	0	0	0	0	1	1	0	0	0	0	0	0	0	0	0	0	0	1	0	0	1	0	0	1
0	0	0	0	0	0	0	0	1	0	1	0	0	0	0	0	0	1	0	0	0	1	0	0	1
0	0	0	1	0	0	0	0	0	0	1	0	0	0	0	0	0	1	0	0	1	1	0	0	1
0	0	1	0	0	0	0	1	0	1	1	0	0	1	1	0	0	0	0	0	0	1	0	0	0
0	0	0	0	0	0	0	0	0	0	0	0	0	1	1	0	0	0	0	0	1	1	0	1	0
0	1	0	0	1	1	0	1	0	1	0	0	0	1	0	0	0	0	1	0	0	1	0	0	0
0	0	1	0	0	0	0	0	0	0	0	0	1	0	1	0	0	0	0	0	1	1	0	1	1
0	0	0	0	1	1	0	1	0	1	0	0	1	1	0	0	0	0	1	0	0	1	1	0	0
0	0	0	0	1	1	0	0	1	1	0	0	0	1	0	0	0	0	0	0	0	1	0	0	0
0	0	0	0	1	1	1	0	0	0	1	0	0	1	0	0	0	1	1	0	1	1	1	0	0
0	0	0	1	0	0	0	0	1	0	1	0	0	0	1	0	0	0	0	1	0	1	0	0	0
0	0	1	0	0	0	1	0	0	0	0	0	0	1	0	1	0	0	1	0	0	1	0	1	0
0	1	0	0	1	1	0	0	0	1	0	0	1	1	0	0	0	0	1	0	0	1	0	0	0
0	0	0	0	1	0	1	0	0	1	0	0	0	0	0	0	0	0	0	1	0	1	1	0	0
0	0	0	0	0	1	0	0	0	0	0	0	1	0	0	0	1	0	0	0	0	1	0	0	1
0	0	0	0	0	1	0	0	1	0	0	0	0	0	1	1	0	0	0	0	0	1	1	0	1
0	1	0	0	0	0	0	0	0	1	0	0	0	0	1	0	0	0	0	1	0	1	1	0	0
0	0	0	0	1	1	1	0	1	0	1	0	1	1	0	0	1	0	1	0	0	1	1	0	0
0	1	0	0	1	1	0	0	1	0	1	0	1	1	0	0	0	0	0	0	1	1	1	0	0
0	1	0	0	0	0	1	1	0	1	1	0	1	1	0	1	1	0	0	0	1	1	1	0	0
0	0	0	0	1	0	1	0	1	1	1	1	1	1	0	0	1	0	1	0	0	1	0	0	0
0	1	0	0	1	0	0	0	0	1	1	0	1	1	0	1	0	1	0	0	1	1	0	0	0
0	0	0	0	0	0	0	0	0	0	0	0	0	1	0	0	1	0	0	0	0	1	0	1	0
0	0	1	0	0	0	1	0	0	1	1	0	0	1	1	0	0	0	0	0	0	1	0	0	0
0	0	0	0	1	0	0	1	0	0	1	0	0	0	0	0	0	0	0	1	0	1	0	0	0
0	0	0	0	0	0	0	0	0	1	1	0	1	1	1	0	0	0	1	0	0	1	0	0	0
0	0	1	1	0	0	0	1	1	1	1	0	0	0	0	0	0	0	1	1	0	1	0	0	0
0	0	0	0	0	1	0	0	0	0	0	0	0	0	0	0	0	0	0	0	0	1	0	1	1
0	0	0	0	0	1	1	0	0	1	0	0	1	1	0	1	1	0	0	1	0	0	0	0	0
0	0	1	0	0	1	0	0	0	0	1	0	1	1	0	0	0	1	1	0	1	1	1	0	0
0	0	0	0	0	1	1	1	1	1	0	0	1	1	0	1	0	0	0	0	0	1	1	0	0
0	0	1	0	1	0	0	0	0	0	1	0	0	0	0	0	1	0	0	0	0	1	0	0	1
0	0	1	0	1	0	0	0	0	0	1	0	0	0	0	0	0	0	0	1	0	1	0	0	0
0	0	0	0	0	1	1	0	1	1	0	0	1	1	0	1	0	0	1	0	1	1	0	0	0
0	1	0	0	1	0	1	0	0	1	1	0	1	1	0	0	0	0	1	0	0	1	1	0	0
0	0	0	0	0	0	0	0	0	0	1	0	0	0	0	0	0	0	0	0	0	1	0	1	1
0	0	0	0	1	0	0	0	1	1	0	0	0	0	0	0	0	0	0	1	0	1	0	0	0
0	0	0	0	0	0	0	0	0	1	0	0	1	0	0	0	0	0	1	1	0	0	0	0	1
0	0	0	0	0	1	0	0	0	0	0	0	1	0	0	1	0	0	0	0	0	1	1	0	1
0	0	1	0	1	1	0	0	0	0	1	0	1	1	0	0	0	0	1	0	1	1	1	0	0
0	0	0	0	0	0	0	0	0	0	1	1	0	0	0	0	0	1	0	0	0	1	0	0	1
0	0	1	0	0	0	1	0	0	0	0	0	1	0	0	1	0	0	0	0	1	1	0	1	1
0	0	0	0	0	1	1	0	0	0	0	0	0	1	0	0	0	0	0	1	1	1	0	0	0
0	0	1	0	1	0	0	1	1	1	1	0	1	1	0	0	0	1	0	0	1	1	0	0	0
0	1	0	0	1	1	0	0	0	1	0	0	0	1	0	1	0	0	0	0	0	1	0	0	0
0	0	0	0	0	0	0	1	0	0	1	0	0	0	0	0	0	0	1	0	0	1	0	0	1
0	0	1	0	1	0	1	1	0	1	1	0	1	1	0	1	0	0	0	0	0	1	0	0	0
0	0	0	0	0	0	1	0	0	0	1	0	0	0	0	0	0	1	0	0	0	1	0	0	1
0	0	1	0	1	0	1	1	0	1	1	0	0	1	0	0	1	1	0	0	0	1	0	0	0
0	0	0	0	0	1	1	0	0	0	0	0	0	1	1	0	0	0	0	0	0	1	0	0	1
0	0	0	0	0	1	0	0	0	1	0	0	0	1	1	0	0	0	0	0	0	1	0	0	0
0	0	1	0	0	0	0	0	0	0	0	0	0	1	0	0	0	0	1	0	0	1	1	1	0
0	0	1	0	0	1	1	0	1	0	1	1	0	1	1	1	1	0	0	0	0	1	0	0	0
0	0	0	0	0	0	0	0	0	1	0	0	0	0	0	0	1	1	0	1	0	0	0	0	1
0	0	0	0	0	1	0	0	1	0	0	0	1	0	0	0	0	0	0	0	0	1	1	0	1
1	0	0	0	0	0	0	0	0	0	0	0	0	1	0	0	0	0	0	0	0	0	0	0	0
0	0	0	1	0	1	0	0	0	0	0	0	1	0	0	0	0	1	0	0	0	1	1	0	1
0	0	0	0	1	0	1	0	0	1	1	1	1	1	0	0	0	1	1	0	0	1	0	0	0
0	0	0	0	1	1	0	0	0	0	0	0	0	0	0	0	1	0	0	0	0	1	0	0	1
0	0	0	0	1	0	0	0	0	0	1	1	0	0	0	0	0	0	0	0	0	1	0	0	1
0	0	0	0	0	0	0	0	0	0	1	0	0	1	0	0	0	0	0	0	0	1	0	0	1
0	0	0	0	0	1	0	0	0	0	0	0	0	0	0	0	1	0	0	0	0	1	1	0	1
0	0	0	0	0	0	0	0	0	0	1	1	0	0	0	0	0	0	0	0	0	1	1	0	1
0	1	0	0	0	1	0	0	1	0	0	0	0	0	1	0	0	0	0	0	1	1	0	0	1
0	0	0	0	0	0	0	0	0	0	0	0	1	0	0	0	1	0	0	1	0	0	0	0	1
0	0	0	0	0	0	1	0	0	1	1	0	0	0	0	0	0	0	0	1	0	1	1	0	0
0	0	0	0	0	1	0	0	1	0	1	0	1	1	0	0	0	0	1	0	1	1	0	0	0
0	1	0	0	1	0	0	0	0	1	0	0	0	0	0	0	0	0	0	1	0	1	0	0	0
0	0	0	0	0	1	0	0	0	1	0	0	1	1	0	1	1	0	0	0	0	0	1	0	1
0	0	0	0	0	1	0	0	1	0	0	0	1	0	0	0	0	0	0	0	1	1	0	0	1
0	0	0	1	0	0	0	0	0	0	0	0	0	0	0	1	1	0	0	0	0	1	0	1	1
0	0	1	0	0	0	0	0	0	0	0	0	0	0	0	0	0	0	0	1	1	1	1	0	0
0	0	1	0	1	0	0	1	1	1	1	0	1	1	0	1	0	0	0	0	1	1	0	0	0
1	0	0	0	0	0	0	0	0	0	1	0	0	0	0	0	0	0	0	0	0	0	0	0	0
0	0	0	0	0	1	0	0	1	0	0	0	0	0	1	1	0	0	0	0	1	1	0	0	1
0	0	0	0	0	1	1	0	0	0	0	0	1	0	1	0	0	0	0	0	0	1	0	0	1
0	0	0	0	0	1	0	0	0	1	0	0	1	1	1	0	1	0	1	1	0	0	0	1	0
0	1	0	0	1	0	1	1	0	1	1	0	0	1	0	1	0	0	0	0	1	1	0	0	0
0	0	0	0	0	0	1	0	0	1	1	0	0	1	1	0	1	0	1	0	0	1	0	0	0
0	1	0	1	0	0	0	1	0	1	0	0	0	0	0	0	0	0	1	1	0	1	1	0	0
0	0	0	0	0	0	1	1	0	0	0	0	0	1	0	0	1	0	1	1	0	1	0	0	0
0	0	0	0	1	0	0	1	0	1	1	1	1	1	0	1	0	1	0	0	1	1	0	0	0
0	0	0	0	0	1	0	0	1	0	0	0	0	1	0	0	0	0	0	0	0	1	0	0	1
0	0	0	0	0	0	0	0	0	1	1	0	1	1	1	0	1	1	0	0	1	1	0	0	0
0	0	0	0	0	1	0	0	0	1	1	0	0	1	0	0	0	0	0	0	0	1	0	0	0
0	0	0	0	0	0	0	0	0	0	0	0	0	0	0	0	1	0	0	0	1	1	0	1	1
0	1	0	0	1	1	1	0	0	0	1	0	1	1	0	1	0	0	1	0	0	1	1	0	0
0	1	0	0	1	0	1	1	0	1	1	0	0	1	0	0	1	0	0	0	1	1	0	0	0
0	0	0	0	0	0	0	0	0	0	1	1	0	0	1	0	0	0	0	1	0	1	0	0	0
0	0	0	0	1	0	1	1	0	1	1	1	0	1	0	1	1	0	0	0	0	1	0	0	0
0	0	0	0	1	0	0	1	0	1	1	1	1	1	0	1	1	0	0	0	1	1	0	0	0
0	0	0	0	0	0	0	1	0	1	1	1	0	1	1	0	1	0	0	0	0	1	0	0	0
0	0	0	0	0	0	1	1	0	0	1	0	0	0	1	0	0	0	0	1	0	1	0	0	0
0	0	0	0	0	0	1	1	1	1	1	0	1	1	1	0	0	0	0	0	0	1	0	0	0
0	0	0	0	0	0	0	1	0	1	1	0	1	1	1	0	1	0	0	0	0	1	0	0	0
0	0	0	0	0	0	1	1	0	1	1	0	0	1	1	0	1	0	0	0	1	1	1	0	0
0	1	0	0	0	1	1	1	0	1	0	0	1	1	0	1	0	0	0	0	0	1	1	0	0
0	1	0	0	0	1	1	0	0	0	1	0	1	1	0	1	0	0	0	0	1	1	1	0	0
0	0	0	0	1	0	1	0	0	1	1	0	0	1	1	0	0	0	1	0	1	1	0	0	0
0	0	0	0	1	0	0	1	0	0	1	0	0	0	0	0	0	0	0	0	0	1	0	0	1
0	0	0	0	0	0	0	0	0	0	0	0	0	1	1	0	0	0	1	0	0	1	1	1	0
0	0	0	0	1	1	0	0	0	1	0	0	0	1	0	0	0	1	0	0	0	1	0	0	0
0	0	0	0	0	0	0	0	1	0	1	0	0	0	0	0	0	0	0	0	1	1	0	0	1
0	0	0	0	0	0	0	0	0	1	0	0	0	0	0	0	1	0	0	1	0	0	0	1	1
0	0	0	0	0	0	1	1	0	0	1	0	0	0	0	0	0	0	0	0	0	1	0	0	1
0	0	0	0	0	0	0	0	0	1	1	0	1	1	1	0	0	1	0	0	1	1	1	0	0
0	0	1	0	0	1	1	0	0	0	1	0	0	1	1	0	0	0	0	0	1	1	1	0	0
0	0	0	0	1	0	1	0	0	1	1	1	1	1	0	1	0	0	0	0	0	1	0	0	0
0	0	0	0	1	0	0	0	0	1	1	0	1	1	1	0	0	1	0	0	1	1	0	0	0
0	0	0	0	0	0	1	1	0	1	1	0	0	1	1	0	1	1	0	0	1	1	0	0	0
1	0	0	0	0	0	0	0	1	0	0	0	0	0	0	0	0	0	0	0	0	0	0	0	0
0	0	0	0	0	1	0	0	0	0	0	0	1	1	0	0	0	0	0	0	0	1	1	0	1
0	0	0	0	0	0	1	0	0	1	1	0	1	1	1	0	1	0	0	0	0	1	0	0	0
0	0	0	0	1	0	0	1	1	1	1	1	1	1	0	1	1	0	0	0	0	1	0	0	0
0	0	1	0	0	0	1	0	0	0	0	0	1	0	0	0	0	0	1	0	1	1	0	1	1
0	0	0	0	0	0	0	1	0	0	1	0	0	0	0	0	1	0	0	0	0	1	0	0	1
0	0	0	0	0	0	0	0	0	1	0	0	1	0	0	0	0	0	0	1	1	0	0	0	1
0	0	0	0	1	0	1	0	0	1	1	1	1	1	0	0	0	1	0	0	1	1	0	0	0
0	0	0	0	0	0	0	0	0	0	0	0	0	0	0	0	0	0	0	1	0	1	0	1	0
0	0	0	0	1	0	0	0	0	0	1	0	0	0	1	0	0	0	0	1	0	1	0	0	0
1	0	0	0	0	0	0	0	0	0	0	0	0	0	0	0	0	0	1	0	0	0	0	0	0
0	0	0	0	0	0	1	1	0	0	0	0	0	1	1	0	1	0	0	1	1	1	0	0	0
0	0	0	0	0	1	0	1	0	0	0	0	0	0	0	0	0	0	0	1	1	1	0	0	0
0	0	0	0	0	0	0	1	0	1	0	0	0	0	1	0	0	0	0	1	0	1	1	0	0
0	0	0	0	1	1	0	0	0	1	0	0	0	1	0	1	1	0	0	0	0	1	0	0	0
0	1	0	0	1	0	1	0	0	1	1	0	1	1	0	0	1	0	1	0	0	1	0	0	0
0	0	0	0	0	0	0	0	0	0	0	0	0	1	0	0	0	0	0	0	0	1	0	1	1
0	0	0	0	0	0	1	0	0	1	1	1	0	1	1	0	0	0	0	0	0	1	0	0	0
0	0	0	0	1	0	1	0	0	1	1	1	1	1	0	0	1	1	0	0	0	1	0	0	0
0	0	0	1	0	0	0	0	0	0	1	0	1	0	0	0	0	0	1	0	0	1	0	0	1
0	0	0	0	0	0	0	1	0	0	0	0	0	0	0	0	0	1	0	1	0	1	0	0	1
0	0	1	0	1	1	1	0	0	0	1	0	1	1	0	0	0	1	1	0	0	1	0	0	0
0	0	0	0	0	0	1	0	0	0	1	0	0	0	0	0	1	0	0	0	0	1	0	0	1
0	0	0	0	1	1	0	0	0	1	0	0	0	1	0	1	0	0	0	0	1	1	0	0	0
0	1	0	0	1	1	1	0	0	0	1	1	1	1	0	0	1	0	1	0	0	1	0	0	0
0	0	0	0	0	1	0	0	0	1	1	0	1	0	1	0	0	0	0	0	1	1	0	0	0
0	0	0	0	0	0	0	0	0	0	0	1	1	1	0	0	1	0	1	1	1	0	0	1	0
0	0	0	0	0	0	0	1	1	1	1	1	0	1	1	0	0	0	0	0	0	1	0	0	0
0	1	0	0	0	0	0	1	1	1	0	0	0	0	0	0	0	0	0	1	0	1	1	0	0
0	0	0	0	1	0	0	0	0	1	1	0	0	0	0	0	0	0	0	1	0	1	0	0	0
0	0	0	0	1	0	0	0	1	1	1	1	1	1	0	1	0	0	0	0	1	1	0	0	0
0	0	1	0	1	1	1	0	0	1	0	0	0	1	0	0	0	0	0	0	0	1	1	0	0
0	0	0	0	1	0	0	0	0	1	0	0	0	0	0	0	0	0	1	1	0	1	1	0	0
1	0	0	0	1	0	0	0	0	0	0	0	0	0	0	0	0	0	0	0	0	0	0	0	0
1	0	0	0	0	0	0	0	0	0	0	0	0	0	0	0	0	0	0	0	0	0	1	0	0
0	0	0	0	0	1	1	0	0	1	1	0	1	0	1	1	1	0	0	0	0	0	0	0	1
0	1	0	0	0	0	0	0	0	0	1	0	1	1	1	0	0	0	1	0	0	1	0	0	0
0	1	1	0	0	0	1	1	0	1	0	0	0	0	1	0	0	0	1	1	0	1	0	0	0
0	0	0	0	1	0	1	0	1	1	1	0	1	1	1	0	0	1	0	0	0	1	1	0	0
0	0	0	1	1	0	0	0	0	0	1	0	1	0	0	0	0	0	0	0	0	1	0	0	1
0	1	0	0	0	0	0	0	0	1	1	0	0	0	0	0	0	0	0	1	0	1	0	0	0
0	0	0	0	0	1	0	1	0	1	0	0	1	1	0	1	1	0	0	1	0	0	0	0	0
0	1	0	0	1	0	0	1	0	1	1	0	1	1	0	1	1	0	0	0	0	1	0	0	0
0	0	0	0	0	0	0	1	1	0	1	0	0	0	1	0	0	0	0	1	0	1	0	0	0
0	1	0	0	0	0	0	1	0	1	0	1	0	0	1	0	0	0	0	1	0	1	0	0	0
0	1	0	0	1	1	1	0	0	0	1	0	1	1	0	1	1	0	1	0	0	1	0	0	0
0	0	0	0	0	0	1	0	0	0	0	0	1	0	1	0	0	0	0	0	1	1	0	1	1
0	1	0	0	1	0	1	0	0	1	1	0	0	1	0	1	1	0	0	0	1	1	0	0	0
0	1	0	0	1	0	1	0	0	1	1	0	0	1	0	0	0	1	0	0	1	1	0	0	0
0	0	0	0	0	0	0	0	1	0	0	0	0	1	0	0	0	0	0	1	0	1	0	0	0
0	0	0	0	0	1	0	0	0	0	1	0	0	1	1	0	0	0	1	0	0	1	1	0	0
0	1	0	0	0	1	0	0	0	0	1	0	0	1	1	0	0	0	0	0	0	1	0	0	0
0	0	1	0	1	0	0	0	0	1	0	0	0	0	0	0	0	0	0	1	0	1	1	0	0
0	0	0	0	0	0	0	0	0	0	0	0	1	0	0	0	0	0	0	1	0	1	0	0	0
0	0	1	0	0	1	1	0	1	1	0	0	1	1	0	1	0	0	0	0	0	1	1	0	0
0	1	0	0	1	0	0	0	0	1	1	0	1	1	0	1	1	0	0	0	1	1	0	0	0
0	1	0	0	0	0	0	0	0	0	1	0	0	0	1	0	0	0	0	1	0	1	0	0	0
0	0	1	0	1	1	0	0	0	0	1	0	1	1	0	1	0	0	1	0	1	1	0	0	0
0	1	0	0	1	0	1	1	0	1	1	0	0	1	0	1	1	0	0	0	0	1	0	0	0
0	0	0	0	0	0	0	0	1	0	0	0	0	0	0	0	0	0	0	1	1	1	0	0	0
0	0	1	0	1	1	1	0	0	0	1	1	1	1	0	1	0	0	1	0	0	1	0	0	0
0	0	0	1	0	0	0	0	0	0	1	0	0	0	0	0	0	0	0	0	1	1	1	0	1
0	0	0	0	0	0	0	0	0	1	1	1	0	1	1	0	0	0	0	0	1	1	0	0	0
0	1	0	0	1	0	0	0	0	1	1	0	1	1	0	0	1	1	0	0	1	1	0	0	0
0	0	0	0	0	0	1	1	0	0	0	0	0	1	0	0	0	0	1	1	1	1	0	0	0
0	0	1	0	1	1	1	0	1	0	0	0	0	0	0	0	0	0	0	0	0	1	0	0	1
0	1	0	0	0	1	0	0	0	0	0	0	1	0	1	0	0	0	1	0	1	1	0	1	0
0	0	0	0	0	0	0	0	0	0	0	1	0	0	0	0	0	1	0	1	0	1	0	0	1
0	1	0	0	1	0	1	1	0	1	1	0	0	1	0	0	1	1	0	0	0	1	0	0	0
0	0	0	0	1	1	1	0	1	0	0	0	0	0	0	0	0	0	0	0	1	1	0	0	1
0	0	0	0	0	0	0	1	0	1	1	0	1	1	1	0	1	0	0	1	0	0	0	0	0
0	0	1	0	1	0	0	1	1	1	1	0	1	1	0	0	1	1	0	0	0	1	0	0	0
0	0	0	0	0	0	0	0	1	1	0	0	0	0	0	0	1	0	0	1	0	0	0	0	1
0	0	0	1	0	0	0	0	0	0	1	0	0	0	1	0	0	0	0	1	0	1	1	0	0
0	0	1	0	1	0	1	0	1	1	1	1	1	1	0	0	1	0	0	0	0	1	0	0	0
0	0	0	0	0	0	0	0	0	0	0	0	0	0	0	1	1	0	0	0	0	1	1	1	1
0	0	0	0	1	0	0	1	0	1	1	1	1	1	0	0	0	1	0	0	1	1	1	0	0
0	0	0	0	0	0	0	0	0	0	1	0	1	0	0	0	1	0	0	0	0	1	0	0	1
0	0	0	0	0	0	0	0	0	1	1	1	1	1	1	0	0	0	0	0	0	1	0	0	0
0	0	0	0	1	0	0	1	1	1	1	0	1	1	0	0	1	0	0	0	1	1	0	0	0
0	0	0	1	0	1	0	0	0	0	0	0	0	0	0	0	1	0	0	0	0	1	0	0	1
0	1	0	0	1	0	0	0	1	1	1	0	1	1	0	0	1	1	1	0	0	1	0	0	0
0	1	0	0	1	0	1	1	0	1	1	0	1	1	0	0	0	0	0	0	0	1	0	0	0
0	0	0	0	0	0	0	0	0	0	0	1	0	1	1	0	0	0	1	0	0	1	0	1	0
0	1	0	0	1	1	0	1	0	1	0	0	1	1	0	0	0	0	0	0	0	1	0	0	0
0	0	0	0	0	0	0	1	0	0	0	0	0	1	0	0	1	0	1	1	1	1	0	0	0
0	0	0	0	0	1	0	0	0	0	0	1	0	1	0	0	0	0	1	1	1	1	0	0	0
0	0	0	0	0	0	0	0	1	1	1	0	1	1	1	0	0	0	0	0	1	1	0	0	0
0	0	0	0	0	0	0	0	1	0	0	0	0	1	1	0	0	0	1	0	0	1	0	1	0
0	0	0	0	1	0	0	1	1	1	1	1	0	1	0	0	1	1	1	0	1	1	1	0	0
0	0	0	0	0	0	1	0	0	0	0	0	0	0	0	0	0	0	0	1	1	1	1	0	0
0	0	0	0	1	1	0	0	0	0	1	1	1	1	0	1	0	0	1	0	1	1	0	0	0
0	0	1	0	0	1	0	0	0	0	0	0	1	0	1	0	0	0	0	0	0	1	0	0	1
0	1	0	0	1	0	0	1	1	1	1	0	1	1	0	1	0	0	0	0	0	1	0	0	0
0	0	0	0	0	0	1	1	0	1	1	0	1	1	1	0	0	0	0	0	0	1	1	0	0
0	0	0	0	0	1	0	0	1	0	1	0	0	1	1	0	0	0	1	0	0	1	0	0	0
0	0	0	0	0	1	0	0	0	0	1	1	0	1	1	0	0	0	1	0	0	1	0	0	0
0	0	0	0	1	0	0	0	0	0	1	0	1	0	0	0	0	0	0	0	1	1	0	0	1
0	0	0	0	1	0	0	0	1	0	1	0	0	0	0	0	0	0	0	0	0	1	0	0	1
0	0	0	0	0	0	0	1	1	1	1	0	1	1	1	0	0	1	0	0	0	1	0	0	0
0	0	0	0	0	0	0	0	1	0	0	0	0	0	0	0	0	0	0	1	0	1	0	0	1
0	0	1	0	1	0	1	0	1	1	1	0	1	1	0	1	0	0	0	0	1	1	0	0	0
0	0	0	0	0	0	0	0	0	0	0	0	0	0	1	0	0	0	0	1	0	1	0	0	1
0	0	0	0	0	0	1	0	0	1	1	1	0	0	0	0	0	1	1	1	0	1	0	0	0
0	0	0	0	0	0	1	0	0	0	0	0	0	0	0	0	1	0	0	0	0	1	0	1	1
0	0	0	0	0	0	0	1	0	0	0	0	0	0	0	0	0	0	0	0	0	1	0	1	1
0	0	0	0	0	0	0	1	0	0	1	0	0	0	0	0	0	1	0	0	0	1	0	0	1
0	0	0	0	0	0	1	1	0	1	0	0	1	1	0	1	1	0	0	1	0	0	0	0	0
0	0	0	0	0	1	1	0	1	1	0	0	1	1	0	1	1	0	0	0	0	1	1	0	0
0	1	0	0	1	0	0	0	0	1	1	1	1	1	0	0	0	1	0	0	1	1	0	0	0
0	0	0	0	0	1	1	0	0	0	1	0	0	1	1	1	1	0	0	0	1	1	0	0	0
0	0	0	0	1	0	0	0	1	1	1	0	0	1	1	0	0	0	1	0	1	1	0	0	0
0	0	0	0	0	0	1	0	0	1	1	1	1	1	0	0	1	1	1	0	1	1	1	0	0
0	1	0	0	1	0	0	0	1	1	1	0	1	1	0	1	0	0	1	0	0	1	0	0	0
0	1	0	0	0	0	1	0	0	1	1	0	1	1	0	0	1	1	1	0	1	1	1	0	0
0	1	0	0	0	1	1	1	0	1	1	0	0	0	1	0	0	0	0	0	1	1	0	0	0
0	1	0	0	1	1	1	0	0	0	1	0	1	1	0	0	1	0	1	0	0	1	1	0	0
0	0	1	0	1	0	1	1	1	1	1	0	0	1	0	1	1	0	0	0	0	1	0	0	0
0	0	0	0	0	1	1	0	0	0	0	0	0	0	0	0	0	0	0	0	0	1	1	0	1
0	0	0	0	1	0	0	0	0	1	0	0	0	0	0	0	0	1	0	1	0	1	0	0	0
0	0	0	0	0	0	1	0	1	0	0	0	1	1	0	0	1	0	0	1	1	0	0	1	0
0	0	0	0	1	1	1	0	0	1	0	0	0	1	0	0	0	0	1	0	0	1	0	0	0
0	0	0	0	0	1	0	0	1	0	0	0	0	0	1	0	0	0	0	0	1	1	1	0	1
0	0	0	0	1	1	0	0	0	0	1	0	1	1	0	0	0	1	1	0	1	1	0	0	0
0	0	0	0	0	0	0	1	0	1	0	0	1	1	0	1	1	0	0	1	0	0	0	1	0
1	0	0	0	0	0	0	0	0	0	0	0	0	0	0	0	0	0	0	1	0	0	0	0	0
0	0	0	0	0	1	0	0	0	0	1	0	1	1	1	0	0	0	0	0	0	1	0	0	0
0	1	1	0	0	1	0	0	0	0	0	0	0	0	1	1	0	0	0	0	0	1	1	0	1
0	0	1	0	0	1	0	0	1	0	0	0	0	0	0	0	0	0	0	0	0	1	1	0	1
0	0	0	0	0	0	0	0	0	0	1	0	0	0	0	0	0	0	0	1	0	1	0	0	1
0	0	0	0	0	0	1	1	0	1	1	1	1	1	0	1	1	0	1	0	0	1	1	0	0
0	1	0	0	0	1	0	0	0	0	1	1	1	1	0	0	0	1	1	0	1	1	0	0	0
0	0	0	0	0	1	0	1	0	1	0	0	1	1	1	0	1	1	1	1	0	0	0	0	0
0	0	0	0	0	0	0	0	0	1	1	0	1	0	0	0	0	0	0	1	0	0	0	0	1
0	0	1	0	1	0	0	0	1	1	1	0	0	1	1	0	0	0	0	0	1	1	0	0	0
0	0	0	0	1	0	1	1	0	1	1	1	0	1	0	0	1	1	0	0	0	1	0	0	0
0	0	0	1	0	0	0	0	0	0	1	0	0	0	0	0	1	0	1	0	0	1	0	0	1
0	1	0	0	1	0	0	1	0	1	1	0	1	1	0	0	0	1	0	0	1	1	0	0	0
0	0	0	0	0	1	0	0	0	0	0	0	0	1	0	0	1	0	0	1	0	1	0	0	0
0	0	1	0	0	0	1	0	0	0	0	0	0	0	1	1	0	0	0	0	1	1	0	1	1
0	0	0	0	1	0	0	0	0	1	0	0	0	0	1	0	0	0	0	1	0	1	0	0	0
0	0	0	0	0	0	0	0	0	0	0	0	0	0	0	0	1	0	0	1	0	1	0	0	1
0	0	0	0	0	0	1	0	0	0	0	0	1	1	0	0	1	0	1	1	1	0	0	1	0
0	0	0	0	0	1	1	0	0	1	1	0	1	0	0	1	1	0	0	0	0	0	1	0	1

### Sheet: Level 0.75
AC	BA	BC	BF	BL	BO	BP	BT	BU	BV	BY	CA	CC	CG	CH	DF	DL	DP	EL	ER	FP	PC	PJ	RI
0	0	0	0	0	0	0	1	0	1	0	1	0	1	0	0	1	0	1	1	1	0	0	1
0	0	0	0	1	0	0	1	0	1	0	1	0	0	1	0	0	0	1	0	1	0	0	1
1	0	0	0	0	0	1	1	1	0	0	0	0	0	0	1	0	0	1	0	0	0	0	0
0	0	0	0	0	0	0	1	0	1	0	1	0	1	1	0	0	0	1	1	1	0	0	1
0	0	0	0	0	0	0	0	0	1	0	1	1	0	0	0	1	1	1	0	1	0	0	1
0	0	0	0	1	0	0	0	0	1	0	1	0	0	0	0	0	0	1	0	1	0	1	1
1	0	0	0	0	0	0	0	1	0	0	1	0	1	0	1	0	0	0	0	1	0	0	1
1	0	0	0	0	0	0	1	1	0	0	0	0	1	0	1	0	0	0	0	1	0	0	0
1	0	0	0	0	0	0	0	1	0	0	1	0	0	0	0	0	0	1	0	0	0	0	0
1	0	0	0	0	0	0	0	0	1	0	0	0	0	0	0	0	1	1	0	1	1	0	0
1	0	0	0	0	0	0	0	0	1	1	0	0	0	0	0	0	1	1	0	1	0	0	0
1	0	0	0	0	1	1	0	1	0	0	0	0	0	0	1	0	0	1	0	0	0	0	0
0	0	0	0	0	0	0	0	1	0	0	1	0	0	0	0	0	0	1	0	1	0	0	1
1	0	0	0	1	0	0	0	1	1	0	1	0	1	0	0	1	0	0	0	1	0	0	0
1	0	0	0	0	1	0	1	1	0	0	0	0	0	0	1	0	0	1	0	0	0	0	0
1	0	0	0	0	0	0	0	1	0	0	0	0	1	0	1	0	0	1	0	0	0	0	1
1	1	0	0	0	1	0	0	1	0	0	1	0	0	0	1	0	0	0	0	1	0	1	0
1	0	0	0	0	0	0	0	1	0	0	0	0	1	0	0	0	0	0	0	1	0	1	0
1	0	0	0	0	0	1	0	1	0	0	1	0	1	0	1	0	0	0	0	1	0	0	0
1	0	0	0	0	0	1	0	0	0	0	1	0	0	0	0	0	0	1	0	0	0	0	0
1	0	0	0	0	0	0	0	1	0	0	0	0	1	1	1	0	0	0	0	1	0	0	0
1	0	0	0	1	1	0	0	1	0	0	0	0	0	0	1	0	0	1	0	0	0	0	0
1	0	0	0	1	1	0	0	1	0	0	1	0	1	0	1	0	0	0	0	1	0	0	0
1	0	0	0	0	1	0	0	0	1	0	0	0	0	0	0	0	0	1	0	1	0	0	0
1	0	0	0	0	0	0	0	1	0	0	0	0	1	0	1	1	0	0	0	1	0	0	0
1	0	0	0	0	0	1	0	1	1	0	1	0	0	1	1	0	0	0	0	1	0	0	1
1	0	0	0	1	0	0	0	0	1	0	0	0	0	0	0	0	1	1	0	1	0	0	0
1	0	0	0	0	0	0	0	0	0	0	1	0	0	0	0	0	0	1	0	0	1	0	0
1	0	0	0	0	0	1	1	1	1	0	1	0	1	1	0	0	0	0	0	1	0	0	0
1	0	0	0	0	0	0	0	1	1	0	1	0	0	0	0	0	0	0	0	1	0	1	0
1	0	0	0	0	1	0	0	1	0	0	0	0	0	0	1	0	0	1	0	0	0	0	1
1	0	1	0	0	0	0	0	1	0	0	1	0	1	0	1	0	0	0	0	1	0	0	0
0	0	0	0	0	1	0	0	0	1	0	1	0	0	0	0	0	0	1	1	1	0	0	1
1	0	0	0	0	0	0	1	0	1	0	0	0	0	0	0	0	0	1	0	1	0	0	0
1	0	0	0	1	0	0	1	1	1	0	1	0	1	1	0	0	0	0	0	1	0	0	0
1	0	0	0	0	1	0	0	1	1	0	0	0	0	0	1	0	0	0	0	1	0	1	0
0	0	0	0	0	0	0	0	0	1	0	1	1	0	1	0	0	1	1	0	1	0	0	1
1	0	0	0	0	0	1	0	0	1	0	0	0	0	1	0	0	0	1	0	1	0	0	0
1	0	0	0	1	0	0	1	1	0	0	0	0	0	0	1	0	0	1	0	0	0	0	0
1	0	0	0	0	1	0	0	1	0	0	1	0	1	0	1	0	0	0	0	1	1	0	0
1	0	0	0	0	0	1	0	1	0	0	0	0	0	0	1	0	0	1	0	0	0	0	1
1	0	0	0	0	0	1	0	0	1	0	0	0	0	0	0	0	1	1	0	1	0	0	0
1	0	0	0	0	0	0	1	1	0	0	0	0	0	0	1	0	0	1	0	0	0	0	1
1	0	0	1	0	1	0	0	1	0	0	1	0	0	0	1	0	0	0	0	1	0	1	0
1	0	0	0	0	0	0	0	1	0	0	0	0	1	0	1	0	0	0	0	1	1	0	1
1	0	0	0	0	0	0	0	0	0	0	1	0	0	0	1	0	0	1	0	0	0	0	0
0	0	0	0	0	0	0	0	0	1	0	1	0	0	0	0	0	1	1	1	1	0	0	1
1	0	0	0	0	0	0	0	0	1	1	0	0	1	0	0	0	0	1	0	1	0	0	0
1	0	0	0	0	0	1	0	1	1	0	1	0	1	0	0	1	0	0	0	1	0	0	0
0	0	0	0	0	0	0	0	0	1	0	1	1	0	0	0	0	1	1	0	1	0	1	1
0	0	0	0	1	1	0	0	0	1	0	1	0	0	0	0	0	0	1	0	1	0	0	1
1	0	0	0	1	0	0	0	1	0	0	0	0	0	0	1	0	0	1	0	0	0	0	1
0	0	0	0	0	0	0	0	0	1	0	1	1	0	0	0	0	0	1	1	1	0	0	1
0	0	0	0	1	0	0	0	0	1	0	1	0	0	0	0	0	0	1	1	1	0	0	1
0	0	0	0	0	0	0	1	0	1	0	1	1	0	0	0	0	1	1	0	1	0	0	1
1	0	0	0	0	0	0	0	0	1	0	0	0	0	0	1	0	0	1	0	1	0	0	0
1	0	0	1	1	1	1	0	1	0	0	0	0	0	0	1	0	0	0	0	1	0	1	0
1	0	0	0	0	1	0	0	1	0	0	0	0	0	0	1	1	0	1	0	0	0	0	0
1	0	1	0	0	0	0	0	1	1	0	1	0	0	1	1	0	0	0	0	1	0	0	1
0	0	0	0	0	1	0	0	0	1	0	1	1	0	0	0	0	0	1	0	1	0	1	1
1	0	0	0	0	0	0	1	1	0	0	0	0	0	0	1	0	1	1	0	0	0	0	0
1	1	0	0	0	0	0	0	0	1	0	0	0	0	0	0	0	0	1	0	1	0	0	0
1	0	0	0	0	0	0	0	1	1	0	0	0	1	0	1	0	0	0	0	1	0	0	1
1	0	0	0	0	0	0	0	0	1	0	0	0	1	0	0	0	0	1	0	1	0	0	1
1	0	0	0	0	0	0	1	1	0	0	0	0	0	0	1	1	0	1	0	0	0	0	0
1	0	0	0	0	0	0	0	1	0	0	0	0	0	0	1	0	0	1	0	0	0	1	0
1	0	0	0	0	0	0	0	0	1	0	0	0	0	1	0	0	0	1	0	1	1	0	0
1	0	0	0	0	1	0	0	1	1	0	1	0	1	0	1	0	0	0	0	1	0	0	0
1	0	1	0	0	0	0	0	0	1	0	0	0	0	0	0	0	0	1	0	1	1	0	0
1	0	0	0	1	0	0	0	1	0	0	0	0	0	0	1	1	0	1	0	0	0	0	0
0	0	0	0	0	0	0	0	0	1	0	1	1	1	0	0	0	1	1	0	1	0	0	1
1	0	0	0	1	0	0	0	1	1	0	1	0	1	1	0	0	0	0	0	1	0	0	1
1	0	0	0	0	0	1	0	0	1	0	0	0	1	0	0	0	0	1	0	1	0	0	0
1	0	0	0	0	0	0	0	1	1	0	1	0	1	0	1	0	0	0	0	1	1	0	0
1	0	0	0	0	0	0	0	1	0	0	0	0	0	1	1	0	0	1	0	0	0	0	0
1	0	0	0	0	0	0	0	1	1	1	1	0	1	0	1	0	0	0	0	1	0	0	0
0	0	0	0	1	0	0	0	0	1	0	1	1	0	0	0	0	0	1	0	1	0	0	1
1	0	0	0	0	0	0	0	0	1	0	0	0	0	1	0	0	1	1	0	1	0	0	0
1	0	0	0	0	0	0	0	1	0	0	0	0	0	0	1	1	0	1	0	0	0	0	1
1	0	0	0	0	0	0	0	1	1	0	0	0	1	0	1	1	0	1	0	0	0	0	0
1	0	0	0	1	0	0	0	0	1	0	0	0	0	1	0	0	0	1	0	1	0	0	0
1	0	0	0	0	1	0	0	1	0	0	1	0	0	0	1	0	0	0	1	1	0	1	0
0	0	0	0	0	1	0	0	0	1	0	1	1	0	0	0	0	1	1	0	1	0	0	1
1	0	0	0	0	0	0	0	0	0	0	1	0	0	0	0	0	0	1	0	0	0	0	1
1	0	1	0	0	0	0	0	0	1	0	0	0	0	0	0	0	1	1	0	1	0	0	0
1	0	0	0	0	0	1	0	1	0	0	0	0	0	0	1	1	0	1	0	0	0	0	0
0	0	0	0	0	1	0	0	0	1	0	1	1	0	1	0	0	0	1	0	1	0	0	1
1	0	0	0	0	0	0	1	1	1	0	0	0	1	0	1	0	0	1	0	0	0	0	0
1	0	0	0	1	0	0	0	0	0	0	1	0	0	0	0	0	0	1	0	0	0	0	0
1	0	0	0	0	0	0	0	1	0	1	0	0	0	0	1	1	0	1	0	0	0	0	0
0	0	0	0	0	1	0	0	0	1	0	1	1	0	0	0	1	0	1	0	1	0	0	1
0	0	0	0	1	0	0	1	0	1	0	1	0	1	0	0	0	0	1	0	1	0	0	1
1	0	0	0	0	0	0	1	1	0	1	0	0	1	0	1	0	0	1	0	0	0	0	0
1	0	0	0	0	1	0	1	1	0	0	1	0	0	0	1	0	0	0	0	1	0	1	0
1	0	0	0	0	0	0	0	0	1	0	1	0	0	0	0	0	0	1	0	0	0	0	0
1	0	0	0	0	0	0	0	0	0	0	1	0	0	0	0	0	0	1	0	0	0	1	0
1	0	0	0	0	0	0	0	0	1	0	0	0	0	0	0	1	0	1	0	1	0	0	0
1	0	0	0	0	0	0	0	1	0	0	0	0	0	0	1	1	1	1	0	0	0	0	0
1	0	0	0	0	0	0	0	0	1	0	0	0	0	1	0	0	0	1	0	1	0	0	1
1	0	0	0	0	0	1	1	1	1	0	0	0	0	0	1	0	0	0	0	1	0	1	0
1	0	0	0	0	1	0	0	1	1	0	1	0	0	0	1	1	0	0	0	1	0	0	0
1	0	0	0	0	0	1	0	1	0	0	0	0	1	0	1	0	0	0	0	1	1	0	0
1	0	0	0	0	0	0	0	0	1	0	0	0	1	0	0	0	0	1	0	1	1	0	0
0	0	0	0	1	0	0	0	0	1	0	1	0	0	0	0	0	1	1	0	1	0	0	1
1	0	0	0	0	0	0	0	0	1	0	0	0	0	0	0	0	1	1	0	1	0	0	1
1	0	0	0	0	1	0	0	1	1	0	1	0	0	1	1	0	0	0	0	1	0	0	0
1	0	0	0	0	0	0	0	1	0	0	0	0	0	0	0	0	0	1	0	1	0	0	0
1	0	0	0	1	0	0	0	1	1	0	1	0	1	0	1	0	0	0	0	1	0	0	0
1	0	0	0	0	0	0	0	0	1	0	0	0	1	0	0	0	1	1	0	1	0	0	0
0	0	0	0	0	0	0	1	0	1	0	1	1	0	0	0	0	0	1	0	1	0	1	1
1	0	0	1	1	0	0	1	1	0	0	1	0	0	0	1	0	0	0	0	1	0	1	0
0	0	0	0	0	0	0	0	0	1	0	1	0	0	0	0	0	0	1	1	1	0	1	1
1	0	0	0	1	0	0	0	1	1	0	1	0	0	1	1	0	0	0	0	1	0	0	1
1	0	0	0	0	0	1	0	1	1	0	1	0	1	1	0	0	0	0	0	1	0	0	1
1	0	0	0	1	0	0	0	0	1	0	0	0	1	0	0	0	0	1	0	1	0	0	0
1	0	0	0	1	0	0	0	1	0	0	1	0	1	0	1	0	0	0	0	1	1	0	0
1	0	0	0	0	0	0	0	0	0	0	1	0	0	0	0	0	0	1	0	1	0	0	0
1	0	0	0	0	0	0	1	1	1	0	1	0	0	0	1	0	0	0	0	1	0	0	0
1	0	0	0	0	0	0	0	0	0	0	0	0	0	0	0	0	0	1	0	1	0	1	0
1	0	0	0	0	0	0	1	0	0	0	1	0	0	0	0	0	0	1	0	0	0	0	0
0	0	0	0	0	0	0	0	0	1	0	1	1	1	1	0	0	0	1	0	1	0	1	1
0	0	0	0	0	1	0	0	0	1	0	1	1	1	0	0	0	0	1	0	1	0	0	1

### Sheet: Level 0.9
AC	BL	BO	BT	BU	BV	CA	DF	DP	EL	FP	PJ	RI
1	0	0	0	1	0	1	0	0	1	0	0	0
1	0	0	0	0	1	1	0	0	1	1	0	0
1	1	1	1	0	0	1	1	0	1	1	0	1
1	1	0	1	0	0	1	1	1	1	1	0	1
1	0	0	0	0	0	1	0	0	1	1	1	0

### Sheet: Level 0.95
AC	BC	BL	BO	BP	BT	BU	BV	BY	CA	CG	CH	DF	DL	DP	EL	FP	PC	PJ	RI
1	0	1	0	0	0	1	0	0	1	0	0	1	0	0	1	0	0	0	1
1	1	0	1	0	0	1	0	1	1	0	0	1	0	0	1	0	0	0	0
1	0	0	0	1	0	1	0	0	1	0	0	1	0	0	1	0	0	0	1
1	0	0	1	0	0	1	1	0	1	0	0	1	0	0	1	0	0	0	0
1	0	0	1	1	0	1	0	0	1	0	0	1	0	0	1	0	0	0	0
1	0	0	1	0	1	0	1	0	1	0	0	0	0	1	1	1	0	0	0
1	0	0	1	0	1	0	1	0	1	1	0	0	0	0	1	1	0	0	0
1	0	0	1	0	0	1	0	0	1	1	0	1	0	0	1	0	0	0	0
1	0	0	0	0	1	0	1	0	1	0	0	0	0	0	1	1	0	0	1
1	0	0	0	0	1	1	0	0	1	0	0	1	0	0	1	0	0	0	0
1	0	0	0	0	0	0	1	0	1	0	0	0	1	0	1	1	0	0	1
1	0	0	0	0	0	1	0	0	1	1	0	1	0	1	1	0	0	0	0
1	1	1	0	0	0	1	0	0	1	0	0	1	0	0	1	0	0	0	0
1	0	0	0	0	0	1	0	0	1	0	0	0	0	0	1	1	0	0	0
1	0	0	1	0	0	1	0	1	1	0	0	1	0	0	1	0	1	0	0
1	0	0	0	0	0	0	1	0	1	0	1	0	0	0	1	1	0	0	1
1	0	0	1	0	0	0	1	1	1	0	0	0	0	0	1	1	0	0	0
1	0	0	0	0	0	1	1	0	1	1	0	1	0	0	1	0	0	0	0
1	0	0	1	0	0	1	0	0	1	0	0	1	0	0	1	0	0	0	1
1	0	0	0	0	0	0	1	0	1	0	0	0	0	0	1	1	0	1	0
1	0	0	1	0	0	0	1	0	1	1	0	0	1	1	1	1	0	0	0
1	1	0	0	0	0	1	1	0	1	0	0	1	0	0	1	0	0	0	0
1	1	0	0	1	0	1	0	0	1	0	0	1	0	0	1	0	0	0	0
1	0	0	0	0	0	1	0	1	1	1	0	1	0	0	1	0	0	0	0
1	0	1	0	0	0	1	0	0	1	1	0	1	0	0	1	0	0	0	0
1	0	0	0	0	0	1	0	0	1	0	1	1	0	0	1	0	0	0	0
1	0	1	1	0	0	0	1	0	1	0	0	0	1	0	1	1	0	0	0
1	0	1	1	0	0	1	0	0	1	0	0	1	0	0	1	0	0	0	0
1	0	1	1	0	1	0	1	0	1	0	0	0	0	0	1	1	0	0	0
1	0	0	0	0	0	1	0	0	1	0	0	1	1	0	1	0	0	0	0
1	0	0	1	0	1	0	1	0	1	0	0	0	1	0	1	1	0	0	0
1	0	0	1	1	0	0	1	0	1	0	0	0	0	0	1	1	0	0	0
1	0	0	0	0	0	1	0	0	1	1	0	1	0	0	1	0	0	0	1
1	0	0	1	0	0	1	0	0	1	0	0	1	0	1	1	0	0	0	0
1	0	0	0	1	0	1	0	0	1	1	0	1	0	0	1	0	0	0	0
1	0	0	0	0	0	1	0	0	1	0	0	1	0	0	1	0	0	1	0
1	0	0	1	0	0	0	1	0	1	0	0	0	0	0	1	1	0	0	1
1	0	1	1	0	0	0	1	0	1	1	0	0	0	1	1	1	0	0	0
