## Supplementary Data 3 for "Scalable enumeration and sampling of minimal metabolic pathways for organisms and communities"

### Sheet: Reactions
id	name	frequency_mp
12PPDRtpp	(R)-Propane-1,2-diol facilitated transport (periplasm)	2e-05
ACALD	Acetaldehyde dehydrogenase (acetylating)	0.07965
ACALDtpp	Acetaldehyde reversible transport (periplasm)	0.00046
ACKr	Acetate kinase	0.27947
ACONIs	Aconitate isomerase (spontaneous)	0
ACONMT	Trans-aconitate methyltransferase	0
ACONTa	Aconitase (half-reaction A, Citrate hydro-lyase)	1
ACONTb	Aconitase (half-reaction B, Isocitrate hydro-lyase)	1
ACS	Acetyl-CoA synthetase	0.39365
ACt2rpp	Acetate reversible transport via proton symport (periplasm)	0.41052
AKGDH	2-Oxogluterate dehydrogenase	0.09856
AKGt2rpp	2-oxoglutarate reversible transport via symport (periplasm)	0.0175
ALCD2x	Alcohol dehydrogenase (ethanol)	0.00121
ALDD2x	Aldehyde dehydrogenase (acetaldehyde, NAD)	0.0061
ALDD2y	Aldehyde dehydrogenase (acetaldehyde, NADP)	0.13497
ATPM	ATP maintenance requirement	1
ATPS4rpp	ATP synthase (four protons for one ATP) (periplasm)	0.68255
CAT	Catalase	0
CITL	Citrate lyase	0
CITt3pp	Citrate transport out via proton antiport (periplasm)	0.12962
CITt7pp	Citrate transport via succinate antiport (periplasm)	0.12393
CO2tpp	CO2 transporter via diffusion (periplasm)	0.48643
CS	Citrate synthase	1
CYTBD2pp	Cytochrome oxidase bd (menaquinol-8: 2 protons) (periplasm)	0.27838
CYTBDpp	Cytochrome oxidase bd (ubiquinol-8: 2 protons) (periplasm)	0.32483
CYTBO3_4pp	Cytochrome oxidase bo3 (ubiquinol-8: 4 protons) (periplasm)	0.42873
DHAPT	Dihydroxyacetone phosphotransferase	0
DMSOR1	Dimethyl sulfoxide reductase (Menaquinol 8)	0
DMSOR1pp	Dimethyl sulfoxide reductase (Menaquinol 8) (periplasm)	0
DMSOR2	Dimethyl sulfoxide reductase (Demethylmenaquinol 8)	0
DMSOR2pp	Dimethyl sulfoxide reductase (Demethylmenaquinol 8) (periplasm)	0
DMSOtpp	Dimethyl sulfoxide transport via diffusion (periplasm)	0
DSBAO1	DsbA protein reoxidation reaction (aerobic)	0
DSBAO2	DsbA protein reoxidation reaction (anaerobic)	0
D_LACt2pp	D-lactate transport via proton symport (periplasm)	0.03389
EDA	2-dehydro-3-deoxy-phosphogluconate aldolase	0
EDD	6-phosphogluconate dehydratase	0
ENO	Enolase	0.50343
ETOHtrpp	Ethanol reversible transport via diffusion (periplasm)	0.00121
F6PA	Fructose 6-phosphate aldolase	0
F6Pt6_2pp	Fructose-6-phosphate transport via phosphate antiport (periplasm)	0
FBA	Fructose-bisphosphate aldolase	0.53032
FBA3	Sedoheptulose 1,7-bisphosphate D-glyceraldehyde-3-phosphate-lyase	0.45472
FBP	Fructose-bisphosphatase	0.02336
FDH4pp	Formate dehydrogenase (quinone-8) (periplasm)	0.08562
FDH5pp	Formate Dehydrogenase (menaquinone-8) (periplasm)	0.06306
FHL	Formate-hydrogen lyase	0
FORt2pp	Formate transport via proton symport (uptake only, periplasm)	0
FORtppi	Formate transport via diffusion (cytoplasm to periplasm)	0.46016
FRD2	Fumarate reductase	0.09739
FRD3	Fumarate reductase	0.07438
FRUK	Fructose-1-phosphate kinase	0
FRUpts2pp	Fructose transport via PEP:Pyr PTS (f6p generating) (periplasm)	0
FRUptspp	D-fructose transport via PEP:Pyr PTS (periplasm)	0
FUM	Fumarase	0.66795
FUMt2_2pp	Fumarate transport via proton symport (2 H) (periplasm)	0
FUMt2_3pp	Fumarate transport via proton symport (3 H) (periplasm)	0
G1PPpp	Glucose-1-phosphatase	0
G3PD2	Glycerol-3-phosphate dehydrogenase (NADP)	1
G3PD5	Glycerol-3-phosphate dehydrogenase (ubiquinone-8)	0.00036
G3PD6	Glycerol-3-phosphate dehydrogenase (menaquinone-8)	0.00086
G3PD7	Glycerol-3-phosphate dehydrogenase (demethylmenaquinone-8)	0.00123
G3PT	Glycerol-3-phosphatase	0.00014
G6PDH2r	Glucose 6-phosphate dehydrogenase	0.46446
G6PP	Glucose-6-phosphate phosphatase	0.01404
G6Pt6_2pp	Glucose-6-phosphate transport via phosphate antiport (periplasm)	0
GAPD	Glyceraldehyde-3-phosphate dehydrogenase	1
GLBRAN2	1,4-alpha-glucan branching enzyme (glycogen -> bglycogen)	0
GLCDpp	Glucose dehydrogenase (ubiquinone-8 as acceptor) (periplasm)	0
GLCP	Glycogen phosphorylase	0
GLCP2	Glycogen phosphorylase	0
GLCS1	Glycogen synthase (ADPGlc)	0
GLCptspp	D-glucose transport via PEP:Pyr PTS (periplasm)	0.29682
GLCt2pp	D-glucose transport in via proton symport (periplasm)	0.3162
GLDBRAN2	Glycogen debranching enzyme (bglycogen -> glycogen)	0
GLGC	Glucose-1-phosphate adenylyltransferase	0
GLYC3Pabcpp	Sn-Glycerol 3-phosphate transport via ABC system (periplasm)	0
GLYC3Pt6pp	Glycerol-3-phosphate : phosphate antiporter (periplasm)	0
GLYCDx	Glycerol dehydrogenase	0
GLYCTO2	Glycolate oxidase	0.11243
GLYCTO3	Glycolate oxidase	0.06274
GLYCTO4	Glycolate oxidase	0.01299
GLYCtpp	Glycerol transport via channel (periplasm)	0
GLYK	Glycerol kinase	0
GLYOX	Hydroxyacylglutathione hydrolase	0
GND	Phosphogluconate dehydrogenase	0.46446
H2tpp	Hydrogen transport diffusion (periplasm)	0
HCO3E	HCO3 equilibration reaction	1
HEX1	Hexokinase (D-glucose:ATP)	0.28274
HYD1pp	Hydrogenase (ubiquinone-8: 2 protons) (periplasm)	0
HYD2pp	Hydrogenase (menaquinone8: 2 protons) (periplasm)	0
HYD3pp	Hydrogenase (Demethylmenaquinone-8: 2 protons) (periplasm)	0
ICDHyr	Isocitrate dehydrogenase (NADP)	1
ICL	Isocitrate lyase	0.02213
LALDO2x	D-Lactaldehyde:NAD+ 1-oxidoreductase	2e-05
LCARR	Lacaldehyde reductase (R-propane-1,2-diol forming)	2e-05
LDH_D	D-lactate dehydrogenase	0.07179
LDH_D2	D-lactate dehydrogenase	0.04214
LGTHL	Lactoylglutathione lyase	0
L_LACD2	L-Lactate dehydrogenase (ubiquinone)	0.00062
L_LACD3	L-Lactate dehydrogenase (menaquinone)	0.00098
L_LACt2rpp	L-lactate reversible transport via proton symport (periplasm)	0
MALS	Malate synthase	0.38544
MALt2_2pp	Malate transport via proton symport (2 H) (periplasm)	0
MALt2_3pp	Malate transport via proton symport (3 H) (periplasm)	0
MALt3pp	L-malate transport out via proton antiport (periplasm)	0.05071
MDH	Malate dehydrogenase	0.29841
MDH2	Malate dehydrogenase (ubiquinone 8 as acceptor)	0.15849
MDH3	Malate dehydrogenase (menaquinone 8 as acceptor)	0.10434
ME1	Malic enzyme (NAD)	0.03926
ME2	Malic enzyme (NADP)	0.10281
MGSA	Methylglyoxal synthase	0
MOX	Malate oxidase	0.19314
NADH10	NADH dehydrogenase (menaquinone-8 & 0 protons)	0.0632
NADH16pp	NADH dehydrogenase (ubiquinone-8 & 3 protons) (periplasm)	0.20389
NADH17pp	NADH dehydrogenase (menaquinone-8 & 3 protons) (periplasm)	0.14014
NADH18pp	NADH dehydrogenase (demethylmenaquinone-8 & 3 protons) (periplasm)	0.04462
NADH5	NADH dehydrogenase (ubiquinone-8 )	0.11283
NADH9	NADH dehydrogenase (demethylmenaquinone-8 & 0 protons)	0.01312
NADPHQR2	NADPH Quinone Reductase (Ubiquinone-8)	0.02304
NADPHQR3	NADPH Quinone Reductase (Menaquinone-8)	0.00725
NADPHQR4	NADPH Quinone Reductase (2-Demethylmenaquinone-8)	0.00243
NADTRHD	NAD transhydrogenase	0
NO3R1bpp	Nitrate reductase (Ubiquinol-8)	0
NO3R1pp	Nitrate reductase (Ubiquinol-8) (periplasm)	0
NO3R2bpp	Nitrate reductase (Menaquinol-8) (periplasm)	0
NO3R2pp	Nitrate reductase (Menaquinol-8) (periplasm)	0
NTRIR2x	Nitrite Reductase (NADH)	0
NTRIR3pp	Nitrite Reductase (Ubiquinole-8, periplasm)	0
NTRIR4pp	Nitrite Reductase (Menaquinole-8, periplasm)	0
OAADC	Oxaloacetate decarboxylase	0
PDH	Pyruvate dehydrogenase	0.358
PFK	Phosphofructokinase	0.50696
PFK_3	Phosphofructokinase (s7p)	0.45472
PFL	Pyruvate formate lyase	0.33008
PGI	Glucose-6-phosphate isomerase	0.12465
PGK	Phosphoglycerate kinase	1
PGL	6-phosphogluconolactonase	0.46446
PGM	Phosphoglycerate mutase	0.50343
PGMT	Phosphoglucomutase	0.04776
POX	Pyruvate oxidase	0.01744
PPA	Inorganic diphosphatase	0.47168
PPA2	Inorganic triphosphatase	0
PPC	Phosphoenolpyruvate carboxylase	0.61674
PPCK	Phosphoenolpyruvate carboxykinase	0.14315
PPK	Polyphosphate kinase	0.52832
PPK2	Polyphosphate kinase	0
PPS	Phosphoenolpyruvate synthase	0.35931
PTAr	Phosphotransacetylase	0.27947
PYK	Pyruvate kinase	0.24075
PYRt2rpp	Pyruvate reversible transport via proton symport (periplasm)	0.11264
QMO2	Quinol monooxygenase (Ubiquinol-8)	0
QMO3	Quinol monooxygenase (menaquinol 8)	0
RBK	Ribokinase	0
RIBabcpp	D-ribose transport via ABC system (periplasm)	0
RPE	Ribulose 5-phosphate 3-epimerase	0.89353
RPI	Ribose-5-phosphate isomerase	1
SPODM	Superoxide dismutase	0
SPODMpp	Superoxide dismutase	0
SUCCt2_2pp	Succinate transport via proton symport (2 H) (periplasm)	0
SUCCt2_3pp	Succintate transport via proton symport (3 H) (periplasm)	0
SUCCt3pp	Succinate transport out via proton antiport (periplasm)	0.23699
SUCDi	Succinate dehydrogenase (irreversible)	0.24367
SUCOAS	Succinyl-CoA synthetase (ADP-forming)	0.08819
TALA	Transaldolase	0.56449
THD2pp	NAD(P) transhydrogenase (periplasm)	0.29785
TKT1	Transketolase	0.47347
TKT2	Transketolase	0.85064
TMAOR1	Trimethylamine N-oxide reductase (menaquinol 8)	0
TMAOR1pp	Trimethylamine N-oxide reductase (menaquinol 8) (periplasm)	0
TMAOR2	Trimethylamine N-oxide reductase (demethylmenaquinol 8)	0
TMAOR2pp	Trimethylamine N-oxide reductase (demethylmenaquinol 8) (periplasm)	0
TPI	Triose-phosphate isomerase	0.93043
XYLI1	Xylose isomerase	0
XYLK	Xylulokinase	0
XYLabcpp	D-xylose transport via ABC system (periplasm)	0
XYLt2pp	D-xylose transport in via proton symport (periplasm)	0

### Sheet: Genes
id	name	frequency_mp	frequency_moma
b0008	talB	0.282245	0
b0114	aceE	0.358	0.0689641
b0115	aceF	0.358	0.0689641
b0116	lpd	0.40187	0.137114
b0118	acnB	0.5	0
b0124	gcd	0	0
b0126	can	0.5	0
b0212	gloB	0	0
b0306	ykgE	0.0008	0
b0307	ykgF	0.0008	0
b0308	ykgG	0.0008	0
b0339	cynT	0.5	0
b0351	mhpF	0.039825	0
b0356	frmA	0.000403333	0
b0429	cyoD	0.42873	0.3292
b0430	cyoC	0.42873	0.3292
b0431	cyoB	0.42873	0.3292
b0432	cyoA	0.42873	0.3292
b0612	citT	0.12393	0
b0614	citX	0	0
b0615	citF	0	0
b0616	citE	0	0
b0617	citD	0	0
b0621	dcuC	0	0
b0621	dcuC	0	0
b0688	pgm	0.02388	0
b0720	gltA	1	1
b0721	sdhC	0.24367	0.0778291
b0722	sdhD	0.24367	0.077829
b0723	sdhA	0.24367	0.0778291
b0724	sdhB	0.24367	0.077829
b0726	sucA	0.09856	0.0729421
b0727	sucB	0.09856	0.0729421
b0728	sucC	0.08819	0.0621197
b0729	sucD	0.08819	0.0621197
b0733	cydA	0.162415	0
b0734	cydB	0.162415	0
b0755	gpmA	0.16781	0
b0767	ybhE	0.46446	0.04765
b0822	ybiV	0.01418	0
b0825	fsaA	0	0
b0837	yliI	0	0
b0871	poxB	0.01744	0
b0894	dmsA	0	0
b0895	dmsB	0	0
b0896	dmsC	0	0
b0902	pflA	0.24756	0
b0903	pflB	0.16504	0
b0904	focA	0.23008	0
b0963	mgsA	0	0
b0972	hyaA	0	0
b0973	hyaB	0	0
b0974	hyaC	0	0
b0978	appC	0.426305	0
b0979	appB	0.426305	0
b0996	torC	0	0
b0997	torA	0	0
b1002	agp	0	0
b1101	ptsG	0.09894	0
b1109	ndh	0.18792	0
b1136	icd	1	1
b1185	dsbB	0	0
b1198	dhaH	0	0
b1199	dhaL	0	0
b1200	dhaK	0	0
b1224	narG	0	0
b1225	narH	0	0
b1226	narJ	0	0
b1227	narI	0	0
b1241	adhE	0.039825	0
b1276	acnA	0.5	0
b1300	puuC	0.0061	0
b1380	ldhA	0.035895	0
b1465	narV	0	0
b1466	narW	0	0
b1467	narY	0	0
b1468	narZ	0	0
b1474	fdnG	0.07425	0
b1475	fdnH	0.07425	0
b1476	fdnI	0.07425	0
b1478	adhP	0.000403333	0
b1479	sfcA	0.03926	0
b1519	tam	0	0
b1587	ynfE	0	0
b1588	ynfF	0	0
b1589	ynfG	0	0
b1590	ynfH	0	0
b1602	pntB	0.29785	0
b1603	pntA	0.29785	0
b1611	fumC	0.22265	0
b1612	fumA	0.22265	0
b1621	malX	0.09894	0
b1646	sodC	0	0
b1651	gloA	0	0
b1656	sodB	0	0
b1676	pykF	0.120375	0
b1702	pps	0.35931	0
b1723	pfkB	0.25348	0
b1732	katE	0	0
b1773	ydjI	0.176773	0
b1779	gapA	1	1
b1817	manX	0.09894	0
b1818	manY	0.09894	0
b1819	manZ	0.09894	0
b1849	purT	0.0931567	0
b1850	eda	0	0
b1851	edd	0	0
b1852	zwf	0.46446	0.0476501
b1854	pykA	0.120375	0
b1872	torZ	0	0
b1873	torY	0	0
b2029	gnd	0.46446	0.04765
b2097	fbaB	0.176773	0
b2133	dld	0.0589	0
b2167	fruA	0	0
b2168	fruK	0	0
b2169	fruB	0	0
b2202	napC	0	0
b2203	napB	0	0
b2204	napH	0	0
b2205	napG	0	0
b2206	napA	0	0
b2210	mqo	0.26266	0
b2240	glpT	0	0
b2241	glpA	0.00227	0
b2242	glpB	0.00227	0
b2243	glpC	0.00227	0
b2276	nuoN	0.3854	0.445179
b2277	nuoM	0.3854	0.445179
b2278	nuoL	0.3854	0.445179
b2279	nuoK	0.3854	0.445179
b2280	nuoJ	0.3854	0.445179
b2281	nuoI	0.3854	0.445179
b2282	nuoH	0.3854	0.445179
b2283	nuoG	0.3854	0.445179
b2284	nuoF	0.3854	0.445179
b2285	nuoE	0.3854	0.445179
b2286	nuoC	0.3854	0.445179
b2287	nuoB	0.3854	0.445179
b2288	nuoA	0.3854	0.445179
b2296	ackA	0.0931567	0
b2297	pta	0.139735	0
b2388	glk	0.28274	0
b2415	ptsH	0.29682	0.0456107
b2416	ptsI	0.29682	0.0456107
b2417	crr	0.19788	0
b2458	eutI	0.139735	0
b2463	maeB	0.10281	0
b2464	talA	0.282245	0
b2465	tktB	0.5	0
b2481	hyfA	0	0
b2482	hyfB	0	0
b2483	hyfC	0	0
b2484	hyfD	0	0
b2485	hyfE	0	0
b2486	hyfF	0	0
b2487	hyfG	0	0
b2488	hyfH	0	0
b2489	hyfI	0	0
b2490	hyfJ	0	0
b2492	focB	0.23008	0
b2501	ppk	0.52832	0.0658851
b2502	ppx	0.157227	0
b2579	yfiD	0.08252	0
b2587	kgtP	0.0175	0
b2690	yqaB	0.02388	0
b2719	hycG	0	0
b2720	hycF	0	0
b2721	hycE	0	0
b2722	hycD	0	0
b2723	hycC	0	0
b2724	hycB	0	0
b2744	surE	0.157227	0
b2779	eno	0.50343	0.523155
b2914	rpiA	0.5	0
b2925	fbaA	0.6162	0
b2926	pgk	1	1
b2930	yggF	0.00778667	0
b2935	tktA	0.5	0
b2943	galP	0.3162	0
b2975	yghK	0.016945	0
b2976	glcB	0.19272	0
b4467	glcF	0.18725	0
b4468	glcE	0.18725	0
b2979	glcD	0.18725	0
b2994	hybC	0	0
b2995	hybB	0	0
b2996	hybA	0	0
b2997	hybO	0	0
b3028	mdaB	0.03261	0
b3029	ygiN	0	0
b3114	tdcE	0.08252	0
b3115	tdcD	0.0931567	0
b3236	mdh	0.29841	0.0613094
b3962	sthA	0	0
b3956	ppc	0.61674	0.0214222
b3952	pflC	0.08252	0
b3951	pflD	0.08252	0
b3946	fsaB	0	0
b3945	gldA	2e-05	0
b3942	katG	0	0
b3927	glpF	0	0
b3926	glpK	0	0
b3925	glpX	0.00778667	0
b3919	tpiA	0.93043	0.892351
b3916	pfkA	0.69662	0
b3908	sodA	0	0
b3894	fdoG	0.07425	0
b3893	fdoH	0.07425	0
b3892	fdoI	0.07425	0
b3860	dsbA	0	0
b3752	rbsK	0	0
b3751	rbsB	0	0
b3750	rbsC	0	0
b3749	rbsA	0	0
b3748	rbsD	0	0
b3739	atpI	0.341275	0
b3738	atpB	0.68255	1
b3737	atpE	0.68255	1
b3736	atpF	0.68255	1
b3735	atpH	0.68255	1
b3734	atpA	0.68255	1
b3733	atpG	0.68255	1
b3732	atpD	0.68255	1
b3731	atpC	0.68255	1
b3666	uhpT	0	0
b3612	gpmI	0.16781	0
b3608	gpsA	1	1
b3605	lldD	0.0008	0
b3603	lldP	0.016945	0
b3588	aldB	0.13497	0
b3568	xylH	0	0
b3567	xylG	0	0
b3566	xylF	0	0
b3565	xylA	0	0
b3564	xylB	0	0
b3528	dctA	0	0
b3453	ugpB	0	0
b3452	ugpA	0	0
b3451	ugpE	0	0
b3450	ugpC	0	0
b3432	glgB	0	0
b3431	glgX	0	0
b3430	glgC	0	0
b3429	glgA	0	0
b3428	glgP	0	0
b3426	glpD	0.00018	0
b3417	malP	0	0
b3403	pck	0.14315	0
b3386	rpe	0.446765	0
b3366	nirD	0	0
b3365	nirB	0	0
b4014	aceB	0.19272	0
b4015	aceA	0.02213	0
b4025	pgi	0.12465	0.120095
b4031	xylE	0	0
b4069	acs	0.39365	0
b4070	nrfA	0	0
b4071	nrfB	0	0
b4072	nrfC	0	0
b4073	nrfD	0	0
b4079	fdhF	0	0
b4086	alsC	0	0
b4087	alsA	0	0
b4088	alsB	0	0
b4090	rpiB	0.5	0
b4122	fumB	0.22265	0
b4123	dcuB	0	0
b4138	dcuA	0	0
b4151	frdD	0.16926	0
b4152	frdC	0.16926	0
b4153	frdB	0.16926	0
b4154	frdA	0.16926	0
b4226	ppa	0.157227	0
b4227	ytfQ	0	0
b4485	ytfR	0	0
b4230	ytfT	0	0
b4231	yjfF	0	0
b4232	fbp	0.00778667	0
b4301	sgcE	0.446765	0
b4395	ytjC	0.16781	0

### Sheet: Gene sets
ids	names	frequency_mp	frequency_moma
b0008, b0114, b2464	aceE, talA, talB	0.73592	0.0635395
b0008, b0115, b2464	aceF, talA, talB	0.73592	0.0635395
b0008, b0116, b2464	lpd, talA, talB	0.77443	0.145822
b0008, b0720, b2464	gltA, talA, talB	0.61277	0.120187
b0008, b0755, b2464	gpmA, talA, talB	0.61588	-2.22045e-15
b0008, b0755, b2464, b3612	gpmA, gpmM, talA, talB	0.68606	-2.22045e-15
b0008, b1136, b2464	icd, talA, talB	0.63039	0.0858326
b0008, b1479, b2463	maeA, maeB, talB	0.524085	3.33067e-16
b0008, b1479, b2464	maeA, talA, talB	0.61921	-6.66134e-16
b0008, b1676, b1854	pykA, pykF, talB	0.402925	0.0362149
b0008, b1676, b2464	pykF, talA, talB	0.588165	-2.22045e-15
b0008, b1702, b2464	ppsA, talA, talB	0.70304	3.10862e-15
b0008, b1723, b2464	pfkB, talA, talB	0.70404	-2.22045e-15
b0008, b1852	talB, zwf	0.586725	0.0154435
b0008, b1852, b2464	talA, talB, zwf	0.71492	0.0339345
b0008, b1854, b2464	pykA, talA, talB	0.588165	-2.22045e-15
b0008, b2029, b2464	gnd, talA, talB	0.71492	0.0339345
b0008, b2097, b2464	fbaB, talA, talB	0.66028	-2.22045e-15
b0008, b2388, b2464	glk, talA, talB	0.64267	3.33067e-16
b0008, b2464, b2914	rpiA, talA, talB	0.77285	-2.22045e-15
b0008, b2464, b2935	talA, talB, tktA	0.77285	-2.22045e-15
b0008, b2464, b3386	rpe, talA, talB	0.74659	-2.22045e-15
b0008, b2464, b3403	pck, talA, talB	0.72444	-8.88178e-16
b0008, b2464, b3612	gpmM, talA, talB	0.61588	-2.22045e-15
b0008, b2464, b3916	pfkA, talA, talB	0.806145	0.00820284
b0008, b2464, b3919	talA, talB, tpiA	0.89759	0.670259
b0008, b2464, b3956	ppc, talA, talB	0.61013	0.00726446
b0008, b2464, b4025	pgi, talA, talB	0.60636	0.11184
b0008, b2464, b4090	rpiB, talA, talB	0.77285	1.14353e-14
b0008, b2464, b4232	fbp, talA, talB	0.55472	-2.22045e-15
b0008, b3403, b3956	pck, ppc, talB	0.66535	0.0072404
b0008, b4015	aceA, talB	0.327325	-3.33067e-15
b0008, b4025	pgi, talB	0.373315	0.11184
b0114, b1479, b2463	aceE, maeA, maeB	0.58084	0.0638848
b0114, b1676, b1854	aceE, pykA, pykF	0.51061	0.0973336
b0114, b1852	aceE, zwf	0.69341	0.0867778
b0114, b3403, b3956	aceE, pck, ppc	0.72944	0.0505192
b0114, b4015	aceA, aceE	0.43686	0.0638848
b0114, b4025	aceE, pgi	0.48086	0.116551
b0115, b1479, b2463	aceF, maeA, maeB	0.58084	0.0638848
b0115, b1676, b1854	aceF, pykA, pykF	0.51061	0.0973336
b0115, b1852	aceF, zwf	0.69341	0.0867778
b0115, b3403, b3956	aceF, pck, ppc	0.72944	0.0505192
b0115, b4015	aceA, aceF	0.43686	0.0638848
b0115, b4025	aceF, pgi	0.48086	0.116551
b0116, b1479, b2463	lpd, maeA, maeB	0.62219	0.146481
b0116, b1676, b1854	lpd, pykA, pykF	0.58666	0.180931
b0116, b1852	lpd, zwf	0.73962	0.166025
b0116, b3403, b3956	lpd, pck, ppc	0.76492	0.134732
b0116, b4015	aceA, lpd	0.51986	0.14649
b0116, b4025	lpd, pgi	0.55152	0.186609
b0720, b1479, b2463	gltA, maeA, maeB	0.38756	0.12368
b0720, b1676, b1854	gltA, pykA, pykF	0.29241	0.12368
b0720, b1852	gltA, zwf	0.54492	0.198376
b0720, b3403, b3956	gltA, pck, ppc	0.5972	0.179686
b0720, b4015	aceA, gltA	0.17413	0.12368
b0720, b4025	gltA, pgi	0.26171	0.131014
b0755, b1479, b2463	gpmA, maeA, maeB	0.443577	3.33067e-16
b0755, b1479, b2463, b3612	gpmA, gpmM, maeA, maeB	0.545453	3.33067e-16
b0755, b1676, b1854	gpmA, pykA, pykF	0.272823	0.0362149
b0755, b1676, b1854, b3612	gpmA, gpmM, pykA, pykF	0.370427	0.0362149
b0755, b1852	gpmA, zwf	0.547343	0.0154435
b0755, b1852, b3612	gpmA, gpmM, zwf	0.636157	0.0154435
b0755, b3403, b3612, b3956	gpmA, gpmM, pck, ppc	0.697343	0.0072404
b0755, b3403, b3956	gpmA, pck, ppc	0.619587	0.0072404
b0755, b3612, b4015	aceA, gpmA, gpmM	0.350483	-3.33067e-15
b0755, b3612, b4025	gpmA, gpmM, pgi	0.370857	0.11184
b0755, b4015	aceA, gpmA	0.211647	-3.33067e-15
b0755, b4025	gpmA, pgi	0.255563	0.11184
b1136, b1479, b2463	icd, maeA, maeB	0.45112	0.10029
b1136, b1676, b1854	icd, pykA, pykF	0.32757	0.12437
b1136, b1852	icd, zwf	0.56096	0.0972918
b1136, b3403, b3956	icd, pck, ppc	0.62443	0.0691503
b1136, b4015	aceA, icd	0.21088	0.124798
b1136, b4025	icd, pgi	0.29819	0.19873
b1479, b1676, b1854	maeA, pykA, pykF	0.32583	0.0363261
b1479, b1676, b2463	maeA, maeB, pykF	0.422455	3.33067e-16
b1479, b1702, b2463	maeA, maeB, ppsA	0.51155	1.88738e-15
b1479, b1723, b2463	maeA, maeB, pfkB	0.49696	3.33067e-16
b1479, b1852	maeA, zwf	0.54433	0.0154435
b1479, b1852, b2463	maeA, maeB, zwf	0.6505	0.0120762
b1479, b1854, b2463	maeA, maeB, pykA	0.422455	3.33067e-16
b1479, b2029, b2463	gnd, maeA, maeB	0.6505	0.0120762
b1479, b2097, b2463	fbaB, maeA, maeB	0.455337	3.33067e-16
b1479, b2388, b2463	glk, maeA, maeB	0.51658	3.33067e-16
b1479, b2463, b2464	maeA, maeB, talA	0.524085	3.33067e-16
b1479, b2463, b2465	maeA, maeB, tktB	0.67085	3.33067e-16
b1479, b2463, b2914	maeA, maeB, rpiA	0.67085	3.33067e-16
b1479, b2463, b2935	maeA, maeB, tktA	0.67085	3.33067e-16
b1479, b2463, b3386	maeA, maeB, rpe	0.63069	3.33067e-16
b1479, b2463, b3403	maeA, maeB, pck	0.62284	3.90799e-14
b1479, b2463, b3612	gpmM, maeA, maeB	0.443577	3.33067e-16
b1479, b2463, b3916	maeA, maeB, pfkA	0.7695	1.84297e-14
b1479, b2463, b3919	maeA, maeB, tpiA	0.90711	0.498035
b1479, b2463, b3956	maeA, maeB, ppc	0.43991	0.0072404
b1479, b2463, b4025	maeA, maeB, pgi	0.44098	0.11184
b1479, b2463, b4090	maeA, maeB, rpiB	0.67085	-2.22045e-16
b1479, b2463, b4232	fbp, maeA, maeB	0.35183	3.33067e-16
b1479, b3403, b3956	maeA, pck, ppc	0.62711	0.0072404
b1479, b4015	aceA, maeA	0.21704	-2.44249e-15
b1479, b4025	maeA, pgi	0.27912	0.11184
b1676, b1702, b1854	ppsA, pykA, pykF	0.51765	0.0362149
b1676, b1723, b1854	pfkB, pykA, pykF	0.351245	0.0362149
b1676, b1852	pykF, zwf	0.51726	0.0154435
b1676, b1852, b1854	pykA, pykF, zwf	0.57599	0.031832
b1676, b1854, b2029	gnd, pykA, pykF	0.57599	0.031832
b1676, b1854, b2097	fbaB, pykA, pykF	0.30999	0.0362149
b1676, b1854, b2388	glk, pykA, pykF	0.40962	0.0362149
b1676, b1854, b2463	maeB, pykA, pykF	0.3526	0.0362901
b1676, b1854, b2464	pykA, pykF, talA	0.402925	0.0362149
b1676, b1854, b2465	pykA, pykF, tktB	0.58761	0.0362149
b1676, b1854, b2914	pykA, pykF, rpiA	0.58761	0.0362149
b1676, b1854, b2935	pykA, pykF, tktA	0.58761	0.0362149
b1676, b1854, b3386	pykA, pykF, rpe	0.53412	0.0362149
b1676, b1854, b3403	pck, pykA, pykF	0.53858	0.0362149
b1676, b1854, b3612	gpmM, pykA, pykF	0.272823	0.0362149
b1676, b1854, b3916	pfkA, pykA, pykF	0.677505	0.0358824
b1676, b1854, b3919	pykA, pykF, tpiA	0.78888	0.498035
b1676, b1854, b3956	ppc, pykA, pykF	0.27939	0.0644284
b1676, b1854, b4025	pgi, pykA, pykF	0.28424	0.14988
b1676, b1854, b4090	pykA, pykF, rpiB	0.58761	0.0362149
b1676, b1854, b4232	fbp, pykA, pykF	0.19264	0.0362149
b1676, b3403, b3956	pck, ppc, pykF	0.59229	0.0072404
b1676, b4015	aceA, pykF	0.152865	-3.33067e-15
b1676, b4025	pgi, pykF	0.212255	0.11184
b1702, b1852	ppsA, zwf	0.62919	0.0154435
b1702, b3403, b3956	pck, ppc, ppsA	0.81794	0.0072404
b1702, b4015	aceA, ppsA	0.39354	-2.66454e-15
b1702, b4025	pgi, ppsA	0.46292	0.11184
b1723, b1852	pfkB, zwf	0.60873	0.0154435
b1723, b3403, b3956	pck, pfkB, ppc	0.64751	0.0072404
b1723, b4015	aceA, pfkB	0.277315	-3.33067e-15
b1723, b4025	pfkB, pgi	0.32787	0.11184
b1852, b1854	pykA, zwf	0.51726	0.0154435
b1852, b2029	gnd, zwf	0.45853	0.0154435
b1852, b2097	fbaB, zwf	0.558663	0.0154435
b1852, b2388	glk, zwf	0.45853	0.0154435
b1852, b2463	maeB, zwf	0.5647	0.0124591
b1852, b2464	talA, zwf	0.586725	0.0154435
b1852, b2465	tktB, zwf	0.729265	0.0154435
b1852, b2914	rpiA, zwf	0.729265	0.0154435
b1852, b2935	tktA, zwf	0.729265	0.0154435
b1852, b3386	rpe, zwf	0.729265	0.0154435
b1852, b3403	pck, zwf	0.66575	0.0154435
b1852, b3403, b3956	pck, ppc, zwf	0.75202	0.0157167
b1852, b3612	gpmM, zwf	0.547343	0.0154435
b1852, b3916	pfkA, zwf	0.81785	0.0154435
b1852, b3919	tpiA, zwf	0.86293	1
b1852, b3956	ppc, zwf	0.5448	0.0157167
b1852, b4015	aceA, zwf	0.50694	0.0154434
b1852, b4025	pgi, zwf	0.51806	0.135389
b1852, b4025	pgi, zwf	0.51806	0.135389
b1852, b4090	rpiB, zwf	0.729265	0.0154435
b1852, b4232	fbp, zwf	0.45853	0.0154435
b1854, b3403, b3956	pck, ppc, pykA	0.59229	0.0072404
b1854, b4015	aceA, pykA	0.152865	-3.33067e-15
b1854, b4025	pgi, pykA	0.212255	0.11184
b2029, b3403, b3956	gnd, pck, ppc	0.75202	0.0157167
b2029, b4015	aceA, gnd	0.50694	0.0154434
b2029, b4025	gnd, pgi	0.51806	0.135389
b2097, b3403, b3956	fbaB, pck, ppc	0.61983	0.0072404
b2097, b4015	aceA, fbaB	0.227253	-3.33067e-15
b2097, b4025	fbaB, pgi	0.283193	0.11184
b2388, b3403, b3956	glk, pck, ppc	0.66119	0.0072404
b2388, b4015	aceA, glk	0.32708	1.11022e-15
b2388, b4025	glk, pgi	0.39754	0.11184
b2463, b3403, b3956	maeB, pck, ppc	0.63577	0.0072404
b2463, b4015	aceA, maeB	0.24342	1.66533e-15
b2463, b4025	maeB, pgi	0.30213	0.11184
b2464, b3403, b3956	pck, ppc, talA	0.66535	0.0072404
b2464, b4015	aceA, talA	0.327325	-3.33067e-15
b2464, b4025	pgi, talA	0.373315	0.11184
b2465, b3403, b3956	pck, ppc, tktB	0.770915	0.0072404
b2465, b4015	aceA, tktB	0.536405	-3.33067e-15
b2465, b4025	pgi, tktB	0.570135	0.11184
b2914, b3403, b3956	pck, ppc, rpiA	0.770915	0.0072404
b2914, b4015	aceA, rpiA	0.536405	-3.33067e-15
b2914, b4025	pgi, rpiA	0.570135	0.11184
b2935, b3403, b3956	pck, ppc, tktA	0.770915	0.0072404
b2935, b4015	aceA, tktA	0.536405	-3.33067e-15
b2935, b4025	pgi, tktA	0.570135	0.11184
b3386, b3403, b3956	pck, ppc, rpe	0.741645	0.0072404
b3386, b4015	aceA, rpe	0.47713	-3.33067e-15
b3386, b4025	pgi, rpe	0.52333	0.11184
b3403, b3612, b3956	gpmM, pck, ppc	0.619587	0.0072404
b3403, b3916, b3956	pck, pfkA, ppc	0.837455	0.00712108
b3403, b3919, b3956	pck, ppc, tpiA	0.90973	0.498035
b3403, b3956, b4025	pck, pgi, ppc	0.60366	0.111864
b3403, b3956, b4090	pck, ppc, rpiB	0.770915	0.0072404
b3403, b3956, b4232	fbp, pck, ppc	0.549377	0.0072404
b3403, b4015	aceA, pck	0.44421	3.33067e-16
b3403, b4025	pck, pgi	0.49609	0.11184
b3612, b4015	aceA, gpmM	0.211647	-3.33067e-15
b3612, b4025	gpmM, pgi	0.255563	0.11184
b3916, b4015	aceA, pfkA	0.64779	-2.22045e-16
b3916, b4025	pfkA, pgi	0.668315	0.111849
b3919, b4015	aceA, tpiA	0.78768	0.498035
b3919, b4025	pgi, tpiA	0.78964	0.498035
b3956, b4015	aceA, ppc	0.20616	0.147024
b3956, b4025	pgi, ppc	0.24784	0.111864
b4015, b4025	aceA, pgi	0.20226	0.11184
b4015, b4090	aceA, rpiB	0.536405	-8.88178e-16
b4015, b4232	aceA, fbp	0.0909167	-3.33067e-15
b4025, b4090	pgi, rpiB	0.570135	0.11184
b4025, b4232	fbp, pgi	0.158127	0.11184
