## Supplementary Data 2 for "Scalable enumeration and sampling of minimal metabolic pathways for organisms and communities"

### Sheet: Sheet1
pathway	network	subnetwork	pathways	pmid
ECM	95	23	689	33511367
ECM	110	11	344	16188931
ECM	191	27	1249	17907675
ECM	338	69	4212839045	36808187
ECM	554	17	3652	33511367
ECM	554	78	874326	33511367
ECM	1075	3	12	33511367
EFM	19	19	7	10700151
EFM	34	34	6421	31388689
EFM	35	35	3870	31388689
EFM	35	35	5155	31388689
EFM	42	42	1779	25074068
EFM	57	57	19464	31388689
EFM	59	59	70743	25074068
EFM	60	60	33220	31745550
EFM	61	61	47708	31388689
EFM	65	65	26	10700151
EFM	67	67	811	22642830
EFM	69	69	126831	25074068
EFM	70	70	429276	31745550
EFM	70	70	840	31745550
EFM	71	71	429276	34758748
EFM	74	74	36463	21163266
EFM	74	74	282027	25074068
EFM	78	78	1515315	24497502
EFM	78	78	1515315	26685305
EFM	81	81	100274	31388689
EFM	82	82	34896477	34758748
EFM	82	82	2712435	25074068
EFM	83	83	68868602	24497502
EFM	83	83	68868602	26685305
EFM	95	95	226269020	24497502
EFM	95	95	271494722	26685305
EFM	105	105	599	12241063
EFM	105	105	4249	12241063
EFM	106	106	507632	18676417
EFM	106	106	2450787	18676417
EFM	106	106	26381168	18676417
EFM	106	106	27099	12241063
EFM	106	106	11332	12241063
EFM	108	108	314241	28406903
EFM	110	110	507632	12241063
EFM	195	195	354225	24728852
EFM	253	253	768990	34758748
EFM	263	263	6595338	34758748
EFM	272	272	52761066	34758748
EFM	275	275	105521898	34758748
EFM	277	277	3252686	34758748
EFM	296	296	12051382513	34758748
EFM	318	318	1934729551	24497502
EFM	318	318	1935026864	26685305
EFM	499	499	558647	29427605
EFP	67	20	90	22642830
EFP	3559	28	33	19541909
EFP	3559	33	22	19541909
EFP	3559	34	83	19541909
EFP	3924	4	4	21772263
EFP	3924	6	8	21772263
EFP	3924	6	7	21772263
EFP	3924	8	8	21772263
EFP	3924	8	9	21772263
EFP	3924	9	14	21772263
EFP	3924	10	13	21772263
EFP	3924	10	4	21772263
EFP	3924	10	30	21772263
EFP	3924	13	21	21772263
EFP	3924	13	11	21772263
EFP	3924	13	13	21772263
EFP	3924	14	15	21772263
EFP	3924	14	10	21772263
EFP	3924	15	20	21772263
EFP	3924	15	13	21772263
EFP	3924	18	15	21772263
EFP	3924	22	31	21772263
EFP	3924	22	14	21772263
EFP	3924	24	23	21772263
EFP	3924	25	17	21772263
EFP	3924	38	433	21772263
EFP	3924	39	43	21772263
EFP	3924	42	48	21772263
EFP	3924	44	24	21772263
EFP	3924	52	49	21772263
EFP	3924	68	12	21772263
EFP	3924	105	121	21772263
EFP	3924	131	552	21772263
EFP	3924	162	87	21772263
EFP	3924	182	543	21772263
EFP	3924	225	153	21772263
EFP	3924	247	2987	21772263
EFP	3924	307	420	21772263
EFV	108	108	247947	28406903
EFV	108	108	316150	28406903
EFV	108	108	45372	28406903
EFV	191	191	171068	17907675
EFV	499	499	904599	29427605
MRS	77	77	3	24594118
MRS	501	501	11	28049424
MRS	620	620	256	24594118
